# Three Muscle-Specific DAF-16/FOXO Transcriptional Targets Activated by Reduced Insulin/IGF-1 Signaling

**DOI:** 10.1101/2022.12.09.519372

**Authors:** Shifei Wu, Jinghua Gao, Yan Li, Charline Roy, Ying Wang, Ben Mulcahy, William Li, Sruthy Ravivarma, John Calarco, Wesley Hung, Mei Zhen

## Abstract

*C. elegans* insulin/insulin-like growth factor 1 signaling, IIS, affects diverse physiological processes through the DAF-16/FOXO transcription factor. Despite its ubiquitous presence in somatic cells, DAF-16’s effects exhibit prevalent tissue specificity as well as tissue crosstalk. This implies that tissue-specific DAF-16 transcriptional programs contribute to functional diversity of IIS. To further investigate this possibility, we sought muscle-cell-specific DAF-16 transcriptional targets. Using fluorescence-activated cell sorting to enrich for body wall muscle cells from young hermaphroditic adults, we compared the muscle cell mRNA transcriptomes under conditions of high and low IIS activity, with and without DAF-16. We further analyzed DAF-16a’s binding sites in muscle and intestine cells by chromatin-immunoprecipitation sequencing. Combined output of these analyses is 12 candidate DAF-16 targets enriched for muscle cells. Transcriptional and translational reporters for three out of the four top candidates - a secreted protein C54F6.5, a calcium-binding protein CEX-1/calexcitin, and a fatty acid metabolic enzyme MLCD-1/MCD - showed DAF-16-dependent activation specifically in body wall muscle cells. Notably, reporters for *C54F6.5* and *cex-1* exhibit DAF-16-independent, constitutive expression in non-muscle cells, explaining their low rank or absence from the DAF-16 target lists generated by whole-animal microarray or mRNA-sequencing analyses. These results highlight the need to examine FOXO targets in a cell-type-specific manner.

**Article Summary:** This study is relevant to those interested in functional specificity of signaling pathways. It describes a rigorous workflow to identify tissue-specific transcriptional changes activated by DAF-16/FOXO, a key effector of insulin signaling, its tissue-specific chromatin binding sites, and experimental validation of three previously unknown DAF-16 targets in body wall muscle cells. These findings highlight the intricacy of tissue-specific regulation exerted by a signaling pathway that is present and operates across tissues.
