## Supplementary material for "Three Muscle-Specific DAF-16/FOXO Transcriptional Targets Activated by Reduced Insulin/IGF-1 Signaling": Table S1

### Sheet: Sheet1
Table S1. Strains and plasmids used in this study.
Strain	Genotype	Application
N2	Bristol	non-transgenic, wild-type
CF1038	daf-16(mu86) I	Null, loss-of-function (lf) allele
CB1370	daf-2(e1370) III	Temperature sensitive, partial lf allele (permissive temperature 15°C)
XE1464	daf-16(mu86) I; daf-2(e1370) III; wpSi9 [Pspl-1 gfp::daf-16a + *Cbr-unc-119(+)]	Intestine ChIP-seq
ZM7247	daf-16(mu86) I; daf-2(e1370) III; hpSi4 [pJH2984 Pmyo-3 gfp::daf-16a]	Muscle ChIP-seq
ZM8745**	daf-16(mu86) I; daf-2(e1370) III; hpSi15 [pJH2988 Pges-1 gfp::daf-16a]	Intestine ChIP-seq
JAC127	csbIs6 [Pmyo-3 gfp::rpl-1]	mRNA-seq, wild-type
ZM9156	daf-16(mu86) I; csbIs6	mRNA-seq, daf-16(lf)
ZM10380	daf-2(e1370) III; csbIs6	mRNA-seq, daf-2(lf)
ZM11295	hpEx4481 [pJH4768 PC54F6.5 gfp + *Pmyo-2 rfp]	C54F6.5 transcriptional reporter
ZM11296	daf-16(mu86) I; hpEx4481	above in daf-16(lf)
ZM11297	daf-2(e1370) III; hpEx4481	above in daf-2(lf)
ZM11298	daf-16(mu86) I; daf-2(e1370) III; hpEx4481	above in daf-16(lf); daf-2(lf)
ZM11773	hpEx4664 [pJH5133 PC54F6.5 C54F6.5::gfp 3’ UTR + *Pmyo-2 rfp]	C54F6.5 translational reporter with endogenous 3’ UTR
ZM11784	daf-16(mu86) I; hpEx4664	above in daf-16(lf)
ZM11783	daf-2(e1370) III; hpEx4664	above in daf-2(lf)
ZM11785	daf-16(mu86) I; daf-2(e1370) III; hpEx4664	above in daf-16(lf); daf-2(lf)
ZM11774	hpEx4665 [pJH5155 PC54F6.5 C54F6.5-sl2-nls::rfp 3’ UTR + *Podr-1 gfp]	C54F6.5 transcriptional reporter with endogenous 3’ UTR
ZM11781	daf-16(mu86) I; hpEx4665	above in daf-16(lf)
ZM11780	daf-2(e1370) III; hpEx4665	above in daf-2(lf)
ZM11782	daf-16(mu86) I; daf-2(e1370) III; hpEx4665	above in daf-16(lf); daf-2(lf)
ZM11333	daf-2(e1370) III; hpEx4491 [pJH4815 PC54F6.5 C54F6.5::gfp + *Pmyo-2 rfp]	C54F6.5 translational reporter in daf-2(lf)
ZM11338	hpEx4489 [pJH4782 Pcex-1 rfp 3' UTR + *Pttx-3 gfp]	cex-1 transcriptional reporter with endogenous 3' UTR
ZM11339	daf-16(mu86) I; hpEx4489	above in daf-16(lf)
ZM11340	daf-2(e1370) III; hpEx4489	above in daf-2(lf)
ZM11341	daf-16(mu86) I; daf-2(e1370) III; hpEx4489	above in daf-16(lf); daf-2(lf)
ZM11527	cex-1(syb8040 [rfp::AID::cex-1]) II; otTil1(Pmyo-3-TIR-1)	cex-1 endogenous reporter
ZM11578	daf-16(mu86) I; cex-1(syb8040) II; otTil1	above in daf-16(lf)
ZM11528	cex-1(syb8040) II; daf-2(e1370) III; otTil1	above in daf-2(lf)
ZM11649	daf-16(mu86) I; cex-1(syb8040) II; daf-2(e1370) III; otTil1	above in daf-16(lf); daf-2(lf)
ZM11725	hpEx4650 [pJH5134 Pmlcd-1 gfp 3' UTR + *Pmyo-2 rfp]	mlcd-1 transcriptional reporter with endogenous 3’ UTR
ZM11720	daf-16(mu86) I; hpEx4650	above in daf-16(lf)
ZM11724	daf-2(e1370) III; hpEx4650	above in daf-2(lf)
ZM11688	daf-16(mu86) I; daf-2(e1370) III; hpEx4650	above in daf-16(lf); daf-2(lf)
PHX5762	gstk-2(syb5762 [gstk-2-sl2-gfp]) IV	gstk-2 endogenous reporter
ZM11354	daf-16(mu86) I; gstk-2(syb5762) IV	above in daf-16(lf)
ZM11349	daf-2(e1370) III; gstk-2(syb5762) IV	above in daf-2(lf)
ZM11350	daf-16(mu86) I; daf-2(e1370) III; gstk-2(syb5762) IV	above in daf-16(lf); daf-2(lf)
	* Co-injection markers
	** The Zhen lab strain name would be ZM8475. ZM8745 was incorrectly submitted by authors who used it for ChIP-seq in their publication (Kudron et al. 2018). We have kept the strain name consistent with the previous publication but maintained it by its correct name in the Zhen lab database and stocks. This strain is available at CGC under the name of ZM8745.
