## Supplementary material for "Three Muscle-Specific DAF-16/FOXO Transcriptional Targets Activated by Reduced Insulin/IGF-1 Signaling": Table S2

### Sheet: Sheet1
Table S2. RT-qPCR primers used in this study.
sod-3	OZM6628	CTAAGGATGGTGGAGAACCTTCA
	OZM6629	CGCGCTTAATAGTGTCCATCAG
C54F6.5	OZM6630	TGTTCACCAAGACCCTCCTC
	OZM6631	TTGCAGTTTCTACACGTCACG
cex-1	OZM6632	TCCGATGTTGATCCGTTCCT
	OZM6633	CACGGACTTTCTTGACAACCA
pmp-3	OZM6669	GTTCCCGTGTTCATCACTCAT
	OZM6670	ACACCGTCGAGAAGCTGTAGA
rpl-17	OZM6671	AGTACAAGGGGCTCGATGTTG
	OZM6672	TGGGGAAGACATGTATGGGTTG
