## Supplementary material for "Three Muscle-Specific DAF-16/FOXO Transcriptional Targets Activated by Reduced Insulin/IGF-1 Signaling": Table S3

### Sheet: Table S1
Table S3. 195 candidates filtered by the first criterion described in Table 2.
	Muscle cells
	wild-type						daf-16(lf)						daf-2(lf)			daf-16(lf); daf-2(lf)
	CPM from Salmon				daf-2(lf) muscle compared to this condition from DESeq2		CPM from Salmon				daf-2(lf) muscle compared to this condition from DESeq2		CPM from Salmon			CPM from Salmon			daf-2(lf) muscle compared to this condition from DESeq2
Gene	rep1	rep2	rep3	rep4	log2FoldChange	padj	rep1	rep2	rep3	rep4	log2FoldChange	padj	rep1	rep2	rep3	rep1	rep2	rep3	log2FoldChange	padj
F40G12.5	0	0	0.0237719	0	8.42064	9.53182e-11	0	0.0237252	0.0206779	0	7.91082	1.23608e-10	7.48509	2.5755	5.19209	0	0	0.0303045	9.24233	1.17454e-08
alh-2	0	0	0	0.0452437	7.06417	0.000261393	0	0.0237252	0	0	7.22531	0.000180189	0.963745	0.164393	4.72753	0	0	0	8.88415	0.000806338
F55B12.10	0.0301902	0	0.0475438	0.135731	9.62096	1.04902e-22	0.0285955	0.0237252	0.0206779	0	10.8487	1.02724e-20	15.6769	4.35642	22.4899	0	0.0517678	0.121218	8.58286	3.37976e-15
C54F6.6	0	0.0190591	0	0	7.92645	8.33113e-07	0	0	0	0	8.57761	1.30117e-07	3.37311	1.23295	4.31763	0	0.0258839	0	8.52306	0.000108659
K06H6.2	0	0	0	0	8.15416	4.71709e-06	0	0.0474504	0	0.947664	3.35575	0.0279021	5.20422	1.20555	1.58495	0	0	0.0303045	8.27435	0.000892505
sod-5	0.0905705	0.20965	0.0950877	0.542924	4.58082	3.08569e-07	0	0.0711756	0.0206779	0.607477	5.33941	4.82668e-09	10.4406	4.877	8.52596	0.0928709	0.0258839	0.0303045	7.49816	5.25454e-10
K06H6.1	0	0	0	0	7.29993	3.63628e-08	0	0	0	0	7.46851	1.76981e-08	2.85911	0.849365	0.847131	0.030957	0	0	7.4408	2.6926e-05
sod-3	1.78122	2.89698	1.78289	4.47912	5.261	2.37038e-12	0.057191	0.664306	0.516949	0.364486	7.9134	1.53456e-25	203.093	75.1003	215.417	1.20732	1.65657	1.81827	7.00442	2.47083e-16
F36H5.13	0	0	0.0237719	0	4.89525	0.0225459	0	0	0	0	5.76515	0.00636182	1.09224	0.273989	0.0546536	0	0	0	6.70668	0.0460594
hsp-12.6	0	0	0	0	9.43898	4.40316e-10	0.057191	0	0	0	8.37363	1.43405e-08	13.9743	0.657573	4.20833	0.030957	0.0258839	0.181827	6.70096	5.11803e-06
C54F6.15	0	0.0762363	0	0	8.20535	4.38531e-09	0	0	0	0	9.646	2.86549e-10	7.00321	4.8496	6.25784	0.123828	0	0.0606091	6.67398	8.37567e-06
F08H9.4	0.301902	0.457418	0.237719	0.407193	3.05839	0.00148339	0.400337	0.189802	0.248135	0.340187	3.25919	0.000674753	4.20835	1.89052	5.19209	0.030957	0.155304	0	6.4354	8.07984e-07
C14C6.7	0	0	0	0	4.9997	0.00422219	0	0	0	0	5.16828	0.00305844	0.610372	0.191792	0.136634	0	0	0	6.1098	0.0247465
F57F4.2	0	0	0	0	5.69359	0.000529112	0	0	0	0	5.86217	0.000360314	0.93162	0.0821967	0.464555	0.030957	0	0	5.83424	0.0250414
C14C6.6	0	0	0	0	5.58617	0.00018963	0	0	0	0	5.75475	0.000120721	0.770996	0.356186	0.273268	0.030957	0	0	5.72649	0.0142561
nhr-155	0	0	0.0237719	0	4.75389	0.000358374	0	0	0	0.0242991	4.93689	0.000170679	0.738871	0.301388	0.218614	0	0	0.0303045	5.58943	0.00472299
C54F6.5	0.241521	0.228709	0.332807	0.316706	8.18719	7.44848e-31	0.142977	0.0237252	0.0620338	0.121495	9.97203	1.07806e-37	44.4929	11.5075	35.8801	0.526269	0.569446	1.42431	5.52396	6.10137e-12
Y75B12B.8	0.0301902	0.0571772	0	0	4.62448	0.000254096	0	0	0	0	6.99757	1.41728e-06	0.610372	0.520579	1.9402	0	0	0.121218	5.17765	0.00200856
bcmo-2	0.362282	1.06731	0.927105	0.588168	4.28107	3.26148e-06	0.0857865	0.332153	0.165424	3.23178	4.45366	1.2628e-06	50.3717	3.45226	21.1236	0.742967	0.828285	1.06066	5.08016	8.09547e-06
dmd-10	0.181141	0.0190591	0.142632	0	5.11367	5.91779e-13	0.142977	0.118626	0.0413559	0.145794	4.85059	6.98382e-13	7.48509	4.16463	4.61823	0.030957	0.232955	0.424263	4.9946	2.7828e-11
ftn-1	0.0603803	0.0952954	0.0237719	0.271462	4.11989	3.45614e-05	0	0.166076	0	0.656075	3.52045	0.000296889	5.87884	0.684972	1.8309	0.123828	0.12942	0.0606091	4.92786	0.000146231
scl-12	0	0	0	0	5.40826	0.000262828	0	0	0	0	5.57684	0.000167277	0.192749	0.356186	0.655843	0	0.0258839	0.0303045	4.77597	0.0286553
skr-21	0.362282	0.362123	0.190175	1.90023	3.36154	1.89967e-05	0.114382	0.213527	0.0827118	1.31215	4.31145	4.17949e-08	12.2074	4.71261	14.5379	0.464355	0.362375	0.515177	4.76317	6.15458e-07
ZK742.4	0.905705	0.781422	0.950877	2.26218	3.27201	4.44946e-07	0.057191	0.308428	0.434237	1.23925	4.70964	4.97871e-13	22.6801	12.1925	23.501	0.433398	1.6048	0.969745	4.68926	3.94616e-10
F01D5.7	0.0301902	0.0571772	0	0.0452437	4.77444	6.22325e-06	0.0285955	0.0237252	0	0	6.17482	1.63307e-06	3.11611	1.09596	0.628516	0	0.155304	0.181827	4.27106	0.00034237
sip-1	3.83415	19.2497	9.93666	21.3098	2.70175	0.00373814	0.543314	1.94547	1.50949	6.92524	5.26447	2.56152e-09	224.81	90.4163	80.6687	3.15761	3.57198	20.6374	4.26488	0.00034237
F45D11.2	0	0.133414	0.0713158	0.588168	3.22731	0.00278297	0	0.0237252	0.0413559	0.801869	3.42144	0.00149011	3.85498	0.794568	3.22456	0.154785	0.103536	0.242436	4.23385	0.00574446
F47B8.2	0.875515	2.02026	1.73535	2.26218	4.37861	2.00999e-08	0.31455	1.11508	0.785762	1.96822	5.1951	2.29752e-11	86.1588	20.741	58.0968	3.80771	3.13195	5.69725	3.92374	0.000120675
pud-3	0.0905705	0.762363	0.522982	2.57889	3.16846	0.00597132	0	0.332153	0.144746	2.33487	3.99774	0.000430248	29.8118	4.35642	5.27407	1.08349	0.698866	1.21218	3.89052	0.0243009
gst-31	0.211331	0.343063	0.213947	0.407193	2.65289	5.24782e-05	0	0.0949008	0.124068	0.753271	3.25473	9.66329e-07	2.31299	2.71249	3.52516	0.154785	0.388259	0.272741	3.73303	5.11803e-06
T28F4.5	6.7626	5.64149	5.82369	9.45593	2.89572	2.4522e-05	1.83011	4.29426	4.17695	19.5365	3.14753	4.04796e-06	184.557	20.2752	93.5669	7.9869	6.54863	20.698	3.40187	0.000115029
gst-8	0.0905705	0.0571963	0.0237719	0	4.0278	7.95891e-05	0.0286241	0	0.0620338	0.12152	4.02349	5.7859e-05	2.47361	0.684972	0.655843	0.030957	0.336491	0.121218	3.38192	0.0125579
F22B7.9	12.3176	8.99589	5.7528	6.19838	4.52638	4.77625e-16	12.582	5.31445	5.95525	8.79626	4.52057	6.11386e-16	369.179	188.641	466.714	50.6147	29.1453	43.9113	3.15084	1.00291e-05
Y6E2A.4	0	0.0571772	0.0713158	0.497681	2.36968	0.0197418	0	0.0237252	0	0.0485981	5.28891	4.81285e-05	2.47361	0.273989	0.710497	0.0928709	0.258839	0.151523	3.12406	0.043917
C07F11.2	0	0.0762363	0.0713158	0	3.63152	0.000212719	0	0.0711756	0.0413559	0.291589	2.67807	0.00223194	0.738871	1.34255	0.847131	0	0.232955	0.242436	3.06768	0.0146965
E04F6.9	4.95119	8.15729	5.53886	18.3237	4.3472	7.29467e-14	3.74601	5.62287	3.28779	15.4056	4.88796	3.01287e-17	293.364	137.323	275.071	44.7019	22.752	24.6073	2.95063	0.000146344
atf-2	0.452853	0.62895	0.380351	1.22158	4.01582	5.52571e-11	0.457528	0.427054	0.227457	0.77757	4.48845	3.18438e-13	21.877	11.5349	20.4131	1.88838	3.77905	3.96989	2.82516	0.000596756
dhs-9	6.27956	5.60337	5.56263	10.0441	2.55083	5.49046e-09	3.51725	3.0131	3.03966	11.0804	3.11534	7.02687e-13	68.5544	55.5375	78.182	11.1136	15.168	8.97014	2.71836	3.12723e-07
exc-13	8.75515	12.7124	13.7164	22.3956	2.10956	1.47326e-06	10.18	7.97167	9.18101	26.6561	2.27133	1.9372e-07	89.821	80.4979	123.08	16.4382	39.3436	10.6975	2.4304	7.41504e-06
cex-1	62.1616	80.8105	80.6344	83.4736	2.55713	1.06404e-10	57.2768	60.9738	60.0074	72.4355	2.77834	1.9472e-12	529.257	691.712	992.974	125.314	197.21	184.191	2.40457	8.07984e-07
gstk-2	1.5397	1.08637	1.40254	2.08121	3.24139	7.27808e-06	1.62994	1.09136	0.868474	3.81495	3.096	2.00317e-05	23.7081	19.8094	26.4523	5.69608	4.11554	5.27299	2.33285	0.0456071
slc-36.3	0.905705	1.27696	1.30746	2.1717	2.33231	1.66423e-06	0.486123	1.42351	0.744406	3.15888	2.42355	6.03428e-07	12.0147	10.6582	13.3901	2.19795	4.96971	2.39406	2.21504	0.000661691
R53.5	10.2647	11.0924	9.0571	14.2065	2.55337	2.46529e-11	9.12196	9.46636	9.69796	15.3327	2.57828	1.57446e-11	124.162	57.5925	133.601	26.4063	30.0512	21.8193	2.19442	5.11803e-06
F20D6.11	5.67575	5.73678	8.22508	6.46985	2.6387	1.44786e-15	4.48949	5.24327	6.26542	14.4336	2.53233	2.30635e-14	85.0665	51.4551	79.9035	9.59666	30.2324	24.0921	2.16141	6.78666e-08
kynu-1	4.43796	5.81302	5.56263	16.8307	2.05523	3.2667e-05	1.34399	3.58251	2.60542	15.0168	2.81948	6.02366e-09	57.3749	53.4278	56.4572	13.3734	16.1257	17.4857	2.04809	0.00343027
Y37E3.17	17.9028	23.2902	18.6172	56.6451	2.52134	1.38662e-05	7.57781	13.1675	11.1247	46.7514	3.24798	1.22166e-08	412.836	135.761	300.294	95.2856	61.8884	91.8227	1.88617	0.0451753
mlcd-1	4.73986	4.25018	5.82412	2.85035	1.90501	6.68364e-07	5.0614	3.44015	4.75593	6.34206	1.75833	5.06584e-06	27.5952	27.9469	33.8579	5.5413	14.1844	16.0008	1.7196	0.000990673
Y94H6A.10	16.5744	23.5761	31.2125	29.9513	1.35184	0.0117847	11.5526	16.7025	22.9525	39.8505	1.56262	0.00318073	59.8164	154.858	121.987	18.7909	79.3342	37.911	1.70702	0.0375304
act-2	41.5482	60.5639	72.5922	101.427	3.03835	7.73128e-18	21.4795	36.0418	41.0887	97.1067	3.62918	5.04408e-25	1356.96	428.48	1034.69	263.531	371.937	523.251	1.58859	0.00189678
Y72A10A.1	10.7779	11.4164	8.51035	21.174	1.74271	5.61869e-05	7.49202	10.6289	7.50609	17.3009	1.96981	4.4532e-06	27.1776	47.4549	49.5161	13.8687	29.9995	22.0617	1.57829	0.0161252
tag-322	8.9061	10.2347	13.3598	8.05338	1.48873	0.000402792	14.1834	9.51381	11.4969	14.2636	1.13277	0.00905241	47.866	33.591	65.6663	8.91561	31.8113	27.2741	1.55203	0.0128688
akt-1	8.48416	10.9663	13.0263	7.73667	2.71165	4.2432e-10	9.82338	7.33417	8.82493	15.5088	2.68063	7.15844e-10	173.217	78.6074	99.005	28.0161	59.3777	66.7306	1.53521	0.0282007
klu-2	1.11704	1.48661	2.8764	1.71926	1.99881	1.48428e-05	1.62994	2.25389	2.23322	6.02617	1.35567	0.00432833	4.81872	13.0967	19.1834	2.53847	9.29233	5.39421	1.52053	0.0375304
F47B7.1	29.4958	36.3075	48.3283	49.0442	2.62308	1.81034e-28	38.6039	38.0552	40.5495	78.0243	2.40464	4.87473e-24	301.299	243.795	411.951	73.9253	185.407	182.979	1.49772	5.12459e-07
akt-2	5.10214	2.78263	3.13789	2.80511	2.96851	5.87587e-12	3.08831	3.06055	2.37796	3.18318	3.18761	1.43476e-13	59.8164	41.2901	50.6092	19.5029	18.0152	24.9709	1.46748	0.0379831
fkh-9	4.13605	8.57659	8.7243	12.0801	1.55691	0.000137453	3.60303	5.7415	5.60372	12.0766	1.84149	5.06379e-06	57.1501	26.5221	39.8151	6.50097	21.5613	34.5775	1.43056	0.0227189
tag-321	9.50991	10.6921	11.1253	11.3109	1.96223	1.48407e-08	12.725	11.8389	10.0908	16.7907	1.65497	2.40293e-06	71.8311	50.1948	86.0247	17.1502	33.4679	49.4267	1.42942	0.00472299
F32A5.4	5.85689	6.49915	6.89386	7.78191	2.49119	3.01358e-09	2.43062	6.66676	4.69389	15.0168	2.56858	9.56267e-10	90.5278	37.5365	79.7942	25.3228	32.1478	36.3351	1.41082	0.0405247
daf-5	22.7332	13.9512	18.3995	20.043	1.89128	9.21906e-06	24.7351	15.4926	18.6102	18.3701	1.74246	5.2096e-05	122.62	84.1146	174.372	46.9308	58.3424	69.5489	1.38486	0.0456071
F23D12.7	31.3978	29.7131	27.1713	47.2796	3.4325	2.03486e-19	29.0244	29.9887	24.5861	55.1832	3.53137	1.91058e-20	88.6324	94.1974	132.972	53.0912	53.5021	33.6986	1.29452	0.0451753
tiar-3	3.0794	2.74451	3.70842	5.02205	2.8493	1.04632e-21	3.51725	3.22663	3.49457	6.17196	2.65267	4.8689e-19	33.5383	46.2767	56.4845	16.8096	25.418	24.8194	1.29078	0.00264548
unc-84	12.1063	11.6451	14.3582	21.4907	1.25864	2.3959e-07	9.72247	9.84596	9.44982	16.2561	1.60558	2.39294e-11	63.1253	53.784	73.1265	20.4316	41.5437	35.4563	1.28541	3.00614e-05
F22B8.7	13.6937	14.4826	17.9678	15.3376	2.2698	1.06455e-21	14.9481	13.3098	14.5491	19.9154	2.20011	2.12133e-20	135.563	127.323	124.337	43.9896	68.0488	85.4588	1.25856	6.08048e-05
daf-16	17.9329	18.2777	24.3424	31.7611	1.80824	1.34519e-11	6.17663	7.25991	7.40271	24.372	2.80273	2.10566e-26	184.557	116.61	148.63	39.5321	53.8386	77.7614	1.23103	0.000964083
F33H2.3	9.32876	13.2461	13.1934	17.0569	1.17143	0.00195041	10.1228	12.5744	10.4424	24.7122	1.07975	0.00470921	24.5112	75.1003	49.5435	18.0789	40.6378	17.5766	1.22836	0.037059
Y43F8B.1	145.698	183.768	188.392	390.634	1.62503	8.56963e-06	155.331	186.385	166.933	429.616	1.62055	9.62886e-06	1597.37	1180.29	1650.32	691.053	728.788	614.091	1.1956	0.043917
Y48C3A.3	4.43796	4.68853	5.5864	5.61022	1.66689	8.29424e-07	5.49034	4.22309	5.58305	8.40748	1.43235	2.80701e-05	32.671	23.1795	26.7529	13.1258	16.7728	11.8794	1.17376	0.0271414
T07E3.4	26.2051	22.585	16.8067	21.9884	2.33967	1.7285e-11	34.3718	22.7762	20.3471	42.1103	1.89498	7.82449e-08	247.329	153.489	209.515	70.1176	140.757	129.976	1.16207	0.0451753
iscu-1	9.63067	10.978	11.7642	15.3829	2.28606	5.06809e-16	9.5509	12.171	12.5308	21.8206	2.08754	1.87074e-13	66.4341	90.8273	99.9341	39.1296	55.7281	42.6688	1.12546	0.00970297
tnt-2	836.842	871.305	1063.18	1216.92	2.10966	5.15538e-17	958.972	1095.77	1022.67	1783.88	1.80906	1.1055e-12	8705.51	7206.07	7506.18	2981.28	5773.72	5743.04	1.00553	0.0101951
unc-87	633.08	781.6	914.915	1164.2	2.2673	4.35567e-26	782.331	846.933	835.027	1592.04	2.04115	3.34962e-21	8215.64	7928.99	7860.61	3433.62	5787.54	5344.96	0.986058	0.00146424
rnh-1.0	13.9637	13.6641	14.8728	14.478	1.95856	8.74614e-18	13.4194	11.8141	12.6528	20.7101	1.92986	2.95903e-17	81.2758	88.1422	83.4833	31.7619	63.3121	69.2459	0.982789	0.00343027
unc-78	64.2447	65.4298	73.2651	128.944	1.17752	2.06028e-05	65.0262	70.5825	66.8725	151.043	1.10179	7.827e-05	326.774	329.252	358.227	172.523	241.782	187.767	0.969266	0.0243752
ksr-1	3.13978	3.48781	4.44535	3.34803	2.14766	9.53819e-14	2.91674	2.87075	3.97017	7.02243	1.9931	4.74432e-12	40.927	23.6178	23.3917	14.2712	19.853	18.9706	0.966275	0.0401824
gei-15	58.6358	52.7752	69.7209	88.8685	1.65605	1.39056e-10	75.8676	63.6943	66.7714	114.422	1.36859	1.72435e-07	363.46	345.582	398.671	170.294	305.456	206.707	0.964666	0.0176245
eppl-1	14.0988	18.8494	22.4645	24.2959	1.54574	1.93347e-08	22.0757	17.3906	17.3695	44.0056	1.23518	1.04033e-05	122.877	87.7312	92.6105	49.5931	92.0691	48.5176	0.922924	0.0404662
cytb-5.1	8.60326	8.21039	9.83375	10.587	1.65013	5.2277e-10	5.43314	8.16147	7.75423	22.9625	1.58622	2.49097e-09	43.0151	43.7286	51.9209	22.289	32.4584	33.0319	0.919896	0.032392
pfd-2	24.9975	26.1872	29.6911	39.4072	0.878202	0.00141826	28.9672	25.1724	26.4678	43.3495	0.809958	0.0035727	74.3369	92.0329	82.8548	41.4514	72.7079	44.1537	0.897189	0.037059
hsp-25	48.2895	43.6903	51.8689	79.0847	2.32032	1.17232e-22	51.3847	49.5733	51.1477	97.3648	2.1511	1.5065e-19	670.959	422.573	537.737	267.623	370.192	451.507	0.84962	0.030663
B0303.3	25.938	26.774	33.416	50.9954	1.71548	1.84135e-13	32.8681	31.5743	32.3785	75.2417	1.40724	2.36755e-09	232.327	157.407	200.223	98.0408	134.415	176.13	0.804216	0.0375304
acl-3	3.53225	5.24125	7.06026	5.20302	1.19288	2.66424e-07	4.91843	4.62641	5.50033	9.69533	0.979557	2.92172e-05	19.2428	22.3849	20.1125	8.57508	19.853	15.9402	0.802552	0.0260403
aqp-2	64.8485	108.904	127.394	138.672	1.64481	2.94575e-12	116.212	103.632	99.6884	232.907	1.31952	3.473e-08	764.378	485.563	507.322	284.68	503.52	454.538	0.781875	0.0478599
W10D9.6	3.50206	4.66947	4.63552	5.384	1.2381	3.34902e-09	4.48949	4.46034	3.68067	9.33084	0.968535	4.70919e-06	18.3754	22.1657	20.3585	9.81336	20.4742	14.728	0.734962	0.0235158
goa-1	37.2245	39.8716	51.1096	70.6706	1.37639	1.09957e-12	39.2044	44.5797	43.6925	83.2972	1.27981	4.37374e-11	176.911	246.069	253.675	121.166	207.874	189.1	0.664416	0.0377926
rpn-8	10.1137	14.9614	19.1364	17.9165	2.0128	2.68755e-29	12.9824	15.6824	16.9352	44.2486	1.58587	1.30397e-18	109.514	110.938	101.82	41.049	119.428	104.005	0.660701	0.0228917
pptr-1	20.6501	22.7565	30.9273	35.4258	1.50616	4.8606e-15	23.2767	20.3325	26.902	66.3122	1.27111	5.71382e-11	140.996	125.87	147.783	61.883	128.048	143.431	0.657889	0.0394667
ran-3	20.801	24.6053	27.5279	34.2947	1.08901	1.21615e-12	16.8713	21.4001	21.443	52.486	1.10283	6.20107e-13	90.7848	114.39	99.7155	54.2676	112.181	77.822	0.609708	0.00900686
rga-1	11.4057	13.1938	14.2837	20.987	1.09644	1.08051e-09	13.2601	13.5481	13.8918	26.4401	0.935452	2.50517e-07	79.9908	78.8266	81.1332	43.3088	71.2843	78.3372	0.603879	0.0382369
ptp-3	23.0653	34.1158	33.8512	52.7993	-0.673883	0.0195997	27.995	30.0124	29.0525	62.8374	-0.711264	0.0133974	69.3896	58.661	39.7332	83.6767	146.451	222.405	-1.19285	0.00136118
ugt-64	17.0876	19.6499	18.3044	15.6543	-3.44072	2.71702e-22	13.4399	17.438	17.6176	19.3178	-3.39887	1.14702e-21	2.73061	2.4933	4.09902	6.59384	8.74876	9.18227	-1.19609	0.0486903
F59A7.8	10.4156	14.0847	12.8131	8.86776	-2.26745	2.03808e-08	8.60725	9.37145	8.58135	10.3271	-1.9972	1.03727e-06	3.66223	5.15099	4.5909	13.3425	10.8712	13.637	-1.36471	0.0390744
F13E9.11	2.35483	5.41278	4.32649	5.42924	-3.67118	4.68413e-20	1.31539	3.27408	2.91559	4.08224	-3.10249	2.41493e-14	0.578247	0.438382	0.710497	1.76455	1.47538	2.24254	-1.41803	0.036132
nlp-21	13.3133	20.8074	21.9415	26.1508	-3.11365	3.60882e-13	5.20438	19.3832	15.96	43.0483	-2.95567	6.21082e-12	3.8871	4.52082	2.3501	10.6182	7.79106	12.8188	-1.43386	0.0461111
snt-4	23.971	29.37	33.6135	22.1694	-2.69423	7.33944e-11	11.8957	29.704	28.6596	52	-2.75236	2.82501e-11	9.86232	7.06891	5.92991	26.5611	17.9634	28.4257	-1.5625	0.0161252
wnk-1	18.3858	23.8239	30.8797	23.8887	-2.67885	7.39169e-12	20.503	20.0003	29.7556	45.7309	-2.84754	3.02792e-13	17.508	15.6174	5.62929	6.50097	75.9175	111.793	-1.59556	0.00686233
F35A5.1	27.0806	96.9726	136.974	145.775	-3.35932	6.04564e-13	106.146	98.3884	112.591	372.699	-4.05028	1.99374e-18	7.26021	27.5085	17.4345	39.563	95.3822	69.0337	-1.65703	0.0299527
W03G11.4	4.3172	7.10904	5.82412	12.0348	-4.5657	1.50233e-23	1.83011	4.24681	3.20508	8.21309	-3.77616	3.49116e-16	0.321248	0.465781	0.68317	0.804881	1.57892	4.0002	-1.6585	0.0299527
Y71H2AM.10	1.6412	3.67139	4.50361	3.84598	-2.11229	2.37633e-06	0.774137	3.26426	4.026	5.83858	-2.0989	2.825e-06	1.06012	1.06856	1.99486	2.13603	7.68752	8.0004	-1.66523	0.014237
Y17D7B.7	935.643	785.444	487.467	1179.77	-3.75542	7.73128e-18	641.524	766.501	556.981	603.62	-3.42697	6.66623e-15	61.1014	93.485	85.2596	300.778	308.925	218.708	-1.66805	0.0166489
flp-9	17.9632	29.5606	37.5834	30.6752	-3.38188	1.35369e-14	6.63416	28.7787	23.5729	41.5028	-3.10838	1.98249e-12	5.36485	2.98648	4.80952	15.3237	11.0783	22.8799	-1.71171	0.0128688
clsp-1	0.513233	1.79155	1.92553	1.53829	-1.97317	0.000473518	0.57191	0.925283	0.90983	4.10654	-1.74724	0.00226473	0.481872	1.69873	1.1204	0.526269	6.70393	9.57623	-1.78764	0.0435535
nlp-50	4.70967	8.65282	9.19973	11.2657	-3.64511	3.46203e-11	1.48697	8.70715	7.07186	22.6467	-3.63551	4.05432e-11	0.642497	0.931562	0.956438	3.83867	2.32955	3.78807	-1.86698	0.0414482
cab-1	114.511	197.509	136.498	207.307	-3.12795	1.40147e-09	85.0144	152.672	117.285	169.292	-2.85624	4.09779e-08	44.3001	28.4126	27.6001	192.026	53.1138	98.5807	-1.87148	0.0233262
epi-1	69.6789	215.005	361.856	271.96	-1.74243	0.00588919	244.72	167.951	327.518	520.049	-2.24002	0.00029152	91.7485	216.451	67.3879	69.3746	1240.46	754.128	-1.9472	0.0487952
T28C6.7	5.07642	11.6979	18.3843	17.6949	-2.41699	7.80638e-05	11.7347	8.45493	18.2968	45.3362	-2.98304	7.18737e-07	1.47774	7.4525	4.26298	2.72421	37.3246	33.5168	-1.95202	0.0478599
F55F10.1	10.6269	20.6791	27.8845	18.0975	-2.87445	1.127e-06	16.0678	15.6824	25.2201	53.0427	-3.28766	1.90637e-08	4.04773	11.0144	2.89664	2.25986	71.8213	55.5067	-1.99199	0.037307
Y47D3B.6	48.8162	126.704	84.4371	145.775	-5.22415	1.85561e-22	16.6814	30.0598	45.1389	121.13	-4.10839	4.23126e-14	6.48922	2.4111	4.50892	13.2496	14.2362	40.6687	-2.01301	0.0209879
knl-2	2.07503	3.50323	4.63155	2.00226	-2.20446	0.000541313	2.93624	1.63531	3.76002	12.7425	-2.737	1.16495e-05	0.963745	1.89052	0.874457	1.11445	6.26391	14.1219	-2.04715	0.0414482
nmy-1	5.19271	14.3896	15.8083	12.1706	-1.25156	0.0398566	9.89404	9.77478	13.7922	42.2075	-1.76484	0.00260461	10.8582	12.6857	4.15367	5.29364	69.9383	91.0954	-2.07293	0.0164854
pqn-15	2.29445	4.34547	6.22824	3.12181	-3.17205	2.86028e-07	4.4609	3.46388	6.96847	13.5832	-3.90683	1.31984e-10	1.18862	0.794568	0.491882	0.340527	7.32515	7.84887	-2.10791	0.0343176
daf-15	4.49834	7.85234	12.8606	8.18911	-1.74268	0.00662397	8.40708	5.88385	11.0627	20.557	-2.16243	0.000582745	4.30473	7.04151	2.59605	1.33115	37.9976	49.5176	-2.12874	0.0274932
sdc-3	2.1695	2.87041	4.72122	2.02094	-1.8395	0.00451413	3.98644	2.95924	5.2967	8.41479	-2.6017	3.18448e-05	1.12437	2.84926	0.781328	0.695727	12.6115	16.4974	-2.13037	0.0299527
fbxa-24	20.7749	20.1199	13.0034	19.1184	-1.61611	0.0222744	23.6077	24.0108	13.6004	26.4799	-1.91836	0.00579192	15.4199	5.55548	11.2152	71.9912	16.7015	49.4131	-2.13447	0.0486369
T06E4.12	38.9453	82.0875	56.7911	97.9978	-7.27151	2.64847e-47	9.89404	24.9826	37.9234	117.885	-6.47207	1.54684e-37	0.770996	0.849365	0.546536	2.04316	3.36491	6.60639	-2.13708	0.00650017
tag-278	9.32876	16.4099	31.4503	32.8469	-1.92917	0.00392405	28.3095	13.642	30.1691	82.714	-2.64213	4.81178e-05	4.75447	19.7272	7.07764	6.71766	91.655	100.884	-2.15394	0.0375304
let-19	16.2725	19.2687	31.0461	18.8214	-3.19711	2.8816e-10	26.0219	17.6278	27.7705	42.815	-3.628	6.11782e-13	6.29647	4.54821	2.29545	3.00283	35.7975	47.0326	-2.18527	0.00291037
unc-68	59.4143	114.316	213.282	166.18	-2.41041	0.000110048	185.184	113.43	219.765	315.475	-3.07446	5.01108e-07	41.5374	67.867	32.3276	28.9138	407.283	509.874	-2.20998	0.0209879
F57G9.6	2.7775	4.42171	2.21079	3.61949	-2.37888	2.15771e-05	3.08831	4.88739	3.88745	2.5271	-2.65318	1.70706e-06	1.28499	0.630174	0.983764	5.13886	3.8567	6.57608	-2.25537	0.00472299
golg-4	2.98883	4.84101	5.65772	4.61486	-1.94264	0.00706911	4.03197	3.08428	3.99084	17.3981	-2.37066	0.000798504	1.12437	4.19203	1.33901	0.804881	25.1074	20.395	-2.26398	0.0422842
col-61	1.20761	1.94403	1.49763	2.03597	-2.78852	2.06329e-05	0.171573	1.23371	0.785762	1.36075	-1.83417	0.00807252	0.481872	0.356186	0.382575	1.98125	1.26831	3.51533	-2.26798	0.0247465
gar-2	0.483043	1.2007	1.11726	0.542924	-1.87256	0.00153251	0.171573	1.04391	1.01322	1.89533	-1.85351	0.0016807	0.192749	0.684972	0.437229	1.20732	2.97665	4.8487	-2.2959	0.00386341
zig-2	2.68693	4.89818	6.44219	1.0406	-3.82411	3.15557e-08	1.77292	4.27054	5.56237	1.50654	-3.76679	5.47531e-08	0.642497	0.465781	0.300595	1.11445	2.35544	5.75786	-2.31875	0.0404662
B0252.8	1.2378	2.57298	2.63868	3.39328	-3.19385	2.58899e-08	0.657696	2.20644	1.90237	4.42243	-2.94059	3.77422e-07	0	0.465781	0.355248	1.08349	1.57892	2.24254	-2.32201	0.00616912
lrp-2	12.8308	20.5457	32.3774	28.2321	-2.26393	2.14396e-05	23.2767	19.2174	26.6746	56.5925	-2.66237	4.30229e-07	7.77421	13.6446	5.62932	6.00565	83.8898	105.369	-2.33342	0.00134984
C03B1.7	0.0905705	0.228709	0.427895	0.407193	-1.89733	0.00662238	0.257359	0.450779	0.620338	0.364486	-2.55535	9.61054e-05	0	0.301388	0.136634	0.340527	1.06124	1.60614	-2.39526	0.00995432
nas-6	1.63027	4.97442	3.09035	3.89096	-2.89112	0.000126087	1.17242	2.60977	2.23322	5.37009	-2.65287	0.000511183	1.22074	0.383584	0.409902	3.71484	1.39773	8.0004	-2.46292	0.0394667
flp-15	3.04921	8.17635	5.94298	18.007	-4.72215	5.32487e-12	1.2582	4.69759	4.09423	28.5514	-4.48167	7.18056e-11	0.160624	0.849365	0.273268	2.41464	2.43309	3.60624	-2.54209	0.0199688
pqn-63	6.30975	14.0275	12.4089	12.261	-5.88698	1.95195e-20	2.63079	2.18272	7.31999	24.2019	-5.25999	2.32802e-16	0.674621	0.109596	0.218614	1.42402	1.26831	4.72751	-2.5819	0.00900686
cdh-3	0.150951	0.876718	0.784473	1.22158	-3.80743	1.89013e-06	0.0857865	0.711756	0.537627	1.40935	-3.60316	7.68414e-06	0	0.109596	0.163961	0.340527	1.00947	0.848527	-2.58787	0.0431278
R04B3.3	28.6505	27.5785	18.6134	38.8643	-2.62208	1.04584e-08	15.7275	24.603	17.9898	27.8224	-2.25348	1.20588e-06	13.5567	6.79492	4.80952	54.9796	35.8751	87.7619	-2.66145	2.87538e-06
C14C6.12	15.8336	22.909	17.6625	28.6393	-3.66119	5.81886e-15	21.6468	31.0088	22.1254	26.6804	-4.01403	8.55646e-18	2.69849	3.34266	1.5303	18.7909	15.2456	19.7586	-2.72021	5.11803e-06
nlp-64	3.83415	5.8702	6.29956	3.2123	-5.32735	1.45751e-16	1.51556	5.26699	4.11491	3.98505	-4.95156	2.55604e-14	0.128499	0.0821967	0.245941	1.23828	0.672982	1.51523	-2.73012	0.00452308
Y32H12A.8	5.28328	7.8714	10.0793	5.65546	-3.37392	1.7822e-06	7.03449	6.85658	10.1529	17.9813	-3.84855	3.78315e-08	0.417623	2.32891	1.22971	0.464355	20.6813	17.9403	-2.73365	0.00972954
rpm-1	0.966086	1.41037	1.28368	0.85963	-3.80035	4.6831e-08	0.285955	1.26733	1.01322	3.52337	-3.96662	1.00764e-08	0	0.344815	0.112013	0.371484	1.55304	2.33345	-2.74923	0.00710407
T06E4.14	13.6761	29.8275	24.8892	33.5708	-6.68003	5.31786e-25	3.48865	9.41891	15.4878	48.4912	-5.98858	3.46598e-20	0.0963745	0.657573	0.437229	1.14541	1.86364	8.30344	-2.81982	0.00344807
Y41C4A.17	11.8345	17.2866	14.7148	12.0348	-7.10464	2.32152e-18	4.00337	17.8651	11.2695	38.3439	-7.13423	1.94411e-18	0	0.0821967	0.0819804	0.464355	0.362375	0.303045	-2.84061	0.0377926
ZK971.1	0.241521	0.457418	0.404123	0.723899	-2.2804	0.0055812	0.142977	0.379603	0.310169	0.583178	-1.89316	0.0256071	0.0642497	0.136994	0.191288	1.30019	0.232955	1.48492	-2.84434	0.0139745
C35E7.2	0.211331	0.228709	0.427895	0.271462	-3.25645	0.000269092	0.171573	0.118626	0.165424	0.437383	-2.50872	0.00702537	0	0.136994	0.0546536	0.0928709	0.698866	1.18188	-2.96757	0.0238867
F54D5.15	1.11704	2.02026	1.71158	0.0904874	-4.94003	4.78652e-08	0.457528	0.735481	1.24068	1.82243	-4.55075	6.3483e-07	0	0.136994	0.0819804	0.0928709	0.828285	1.66675	-2.98537	0.0423092
F39E9.1	1.51932	3.20231	2.00395	4.96355	-6.27511	9.34851e-13	0.439484	1.54591	1.36264	10.636	-6.14259	3.03341e-12	0	0.198368	0	0.412657	0.645131	0.785463	-2.99105	0.0382369
F58D5.2	0.271712	0.247768	0.166403	0.180975	-3.08936	0.00198686	0.0285955	0.118626	0.124068	0.340187	-2.25338	0.032018	0	0.164393	0.109307	0.402441	0.232955	0.727309	-3.01151	0.0456071
F41E6.11	4.98138	12.6171	12.7417	15.3376	-5.9741	4.71121e-21	1.57275	4.36544	5.04542	10.5215	-4.79156	1.1105e-13	0.224874	0.438382	0.245941	1.42402	1.21654	7.00035	-3.0504	0.000596756
Y65B4BL.6	6.00784	29.6559	11.9335	29.3179	-7.81673	1.34863e-17	1.14382	10.1544	6.82372	51.6112	-7.26186	3.42061e-15	0	0.191792	0.163961	1.11445	1.03536	1.24249	-3.05721	0.0483108
ajm-1	2.17369	6.48009	6.29956	2.48845	-2.58137	0.00149122	1.17242	3.51133	4.77663	11.7608	-2.69444	0.000880705	0.0963745	2.5481	1.47567	2.13603	16.2033	28.9408	-3.07029	0.00872036
unc-104	0.875515	3.27816	4.35026	1.53829	-2.93309	1.00602e-05	0.657696	2.60977	2.68813	3.37757	-2.83207	2.23883e-05	0.224874	1.01376	0.573863	0.990623	8.67111	14.3643	-3.20498	0.000183148
ZK622.5	0.181141	0.533654	0.142632	0.0452437	-2.65081	0.00751566	0.0285955	0.213527	0.351525	0.753271	-2.87603	0.00319122	0	0.136994	0.0546536	0.371484	0.750634	1.18188	-3.23062	0.0209879
T06E4.8	2.89044	7.22555	7.45651	9.3483	-5.77934	8.03405e-17	0.55887	3.13106	4.21183	15.7019	-5.28287	4.3978e-14	0.192749	0.24659	0.136634	1.43764	1.44233	3.76834	-3.24856	0.000806338
Y77E11A.14	0.181141	0.476477	0.475438	0.271462	-2.98347	0.00827414	0.0285955	0.308428	0.144746	1.19065	-2.99158	0.00909345	0	0.0821967	0.109307	0.30957	0.284723	0.757613	-3.43447	0.0448994
F22B5.4	0.301902	1.56284	1.04596	1.35731	-2.72591	0.000457802	0.514719	1.20999	0.930508	1.67664	-2.75924	0.000390134	0	0.465781	0.300595	4.08632	1.99306	4.27294	-3.57524	0.000286272
Y59E9AL.6	0.241521	0.533654	1.33123	0.723899	-3.03525	0.00407917	0.114382	0.284702	0.653857	0.874767	-2.42667	0.026336	0	0.273989	0.136634	0.278613	1.06111	5.75786	-3.61226	0.0196357
snf-12	0.422662	0.4193	0.380351	0.271462	-3.39846	0.00476934	0.228764	0.260977	0.227457	1.99252	-3.80981	0.00130782	0	0.0273989	0.163961	1.20732	0.310607	1.03035	-3.64019	0.0473305
grd-15	0.399748	1.19295	1.17322	0.549756	-5.15566	1.14893e-06	0.148039	0.883171	0.689589	1.82561	-5.04999	1.99595e-06	0	0	0.109307	0.340527	0.621214	0.848527	-3.68784	0.0228917
T08G11.2	0.332092	0.266827	0.190175	0	-2.83179	0.0175756	0.114382	0.189802	0.330847	0.53458	-3.12157	0.00770458	0	0.164393	0	0.371484	0.569446	1.78797	-3.71698	0.0289249
vab-23	0.483043	0.762363	0.404123	0.542924	-4.13458	3.83776e-05	0.057191	0.166076	0.206779	0.753271	-2.94591	0.00549817	0	0.164393	0	0.742967	0.72475	1.00005	-3.7395	0.00970297
Y119C1B.3	0.181141	0.285886	0.570526	0.678655	-4.30576	0.000253844	0.0857865	0.237252	0.10339	1.67664	-4.19284	0.000395018	0	0.109596	0	0.557226	0.647098	0.484873	-3.74387	0.0377926
twk-11	0.241521	1.6772	1.78289	0.723899	-4.72875	1.15951e-05	0.257359	0.996458	0.827118	0.704673	-4.17878	0.000137175	0	0.219191	0.0273268	0.464355	1.70834	2.15162	-3.75288	0.0235158
C08F1.8	1.47932	0.914836	0.760701	1.49304	-3.44666	0.00258385	1.22961	0.854107	0.620338	2.01682	-3.39345	0.00311882	0	0.301388	0.245941	3.74579	0.647098	2.72741	-3.75419	0.0309591
D2062.4	0	0.142028	0.166403	0.180975	-2.86434	0.0185685	0	0.0237252	0.124068	0.242991	-2.58402	0.038361	0.0321248	0.0821967	0.0273268	0.213386	0.803178	0.708429	-3.81662	0.0207735
F19C7.2	0.543423	0.552713	0.808245	0.633412	-4.62192	6.25221e-06	0.257359	0.54568	0.951186	0.923365	-4.68776	4.5218e-06	0	0.109596	0.0273268	0.773924	0.55741	0.835254	-3.83289	0.00972954
lact-7	1.47932	7.62836	3.85105	8.66041	-7.3892	8.15669e-14	0.772078	1.32861	2.70707	6.9229	-6.33572	2.47898e-10	0	0.109596	0.0546536	0.154785	0.465911	2.78802	-3.86152	0.010242
F10G7.6	0.452853	0.609891	0.190175	1.35731	-3.3383	0.00278442	0.142977	0.284702	0.165424	1.60374	-2.77978	0.0154039	0.0321248	0.273989	0.0273268	2.81709	0.698866	0.939441	-3.93271	0.0146965
irg-5	2.56616	4.76477	2.99526	12.9849	-6.46681	7.552e-08	1.83011	6.83286	5.10745	72.557	-7.89675	2.88277e-11	0	0.301388	0.0273268	3.43622	0.181187	0.515177	-4.03863	0.0382055
T06E4.9	16.9747	44.0815	34.3108	45.668	-9.00037	4.89611e-35	4.96006	12.8123	23.0417	57.0009	-8.24431	2.4209e-29	0.0321248	0.273989	0.0273268	1.03892	1.4049	4.59571	-4.05359	1.78434e-05
F10C1.9	0.845325	0.571772	0.546754	0.271462	-4.08789	0.000332191	0.228764	0.332153	0.59966	0.558879	-3.60486	0.00190177	0	0.0821967	0.0819804	0.61914	0.310607	2.6668	-4.11765	0.0126369
ZC15.10	0.271712	0.343063	0.332807	0.542924	-5.0019	0.000279488	0.057191	0.142351	0.289491	0.315888	-4.10383	0.00391948	0	0.0273989	0.0273268	0.278613	0.258839	0.727309	-4.20143	0.0461111
W03D8.3	0.0603803	0.247768	0.142632	1.0406	-3.71516	0.00329868	0.057191	0.0949008	0.124068	0.53458	-2.74306	0.0393477	0	0.0273989	0.0819804	0.464355	0.258839	2.0001	-4.25805	0.0190696
C25F9.11	0.362282	0.571772	0.261491	2.44316	-5.05468	4.49255e-05	0.057191	0.379603	0.165424	3.28037	-4.72816	0.000156821	0	0.0273989	0.0819804	0.742967	0.414143	1.51523	-4.35035	0.0190696
zip-5	0.513233	0.724245	0.570526	0.135731	-4.38875	0.000160416	0.0857865	0.308428	0.227457	1.14206	-3.33529	0.00525149	0	0.273989	0.245941	0.0928709	0.802401	0.515177	-4.35052	0.00991161
cubn-1	0.0301902	0.266827	0.285263	0.271462	-2.57524	0.0288021	0.200168	0.379603	0.248135	1.40935	-3.76071	0.000659679	0	0.136994	0.0546536	0.123828	3.5461	2.48497	-4.43526	0.00259302
irg-1	0.0603803	0.20965	0.0950877	0.497681	-4.10824	0.00481916	0.057191	0.0711756	0.165424	0.656075	-4.08011	0.00518539	0	0.0547978	0	0.123828	0.621214	0.909136	-4.50139	0.0333154
C25G6.4	0.452853	1.38148	0.998421	0.633412	-7.14987	5.1651e-07	0.371741	0.815364	0.827118	1.23478	-6.98892	9.90874e-07	0	0	0.0273268	0.216699	0.232955	0.363654	-4.53067	0.043917
ddn-1	0.0301902	0.552713	0.594298	1.71926	-4.32958	0.000837023	0.171573	0.0237252	0.186102	1.04486	-3.12304	0.0217902	0	0.0821967	0.0819804	0.371484	4.65911	1.24249	-4.70841	0.0113426
Y43F8A.1	0.181141	0.495536	0.237719	0.271462	-3.72809	0.0137479	0.057191	0.308428	0.165424	0.437383	-3.23244	0.03669	0	0	0.0273268	0.061914	0.103536	0.33335	-4.74755	0.0330974
ZK1010.10	0.362282	0.62895	0.475438	0.814386	-7.48908	3.93399e-07	0.200168	0.0949008	0.392881	1.40935	-7.08412	1.90367e-06	0	0	0	0.061914	0.155304	0.242436	-4.76365	0.0451753
C38D9.12	0.241521	0.114354	0.0713158	0.316706	-5.92341	0.000100498	0.0857865	0.142351	0.0827118	0.510281	-5.89188	0.000112414	0	0	0	0.154785	0.207071	0.151523	-4.8387	0.0375304
T01B7.8	6.4607	9.85354	11.7671	13.6636	-10.6843	1.08863e-13	2.11607	3.44015	3.1844	18.5121	-9.73949	1.69777e-11	0	0.0273989	0	0.216699	0.155304	0.727309	-4.92144	0.0309591
F25A2.1	0.271712	1.62002	1.06974	0.407193	-8.1799	1.04172e-08	0.343146	1.28116	1.0339	1.82243	-8.49017	2.56152e-09	0	0	0	0.0928709	0.103536	0.393959	-4.94314	0.0260403
rap-3	1.2781	1.15814	1.30836	2.88401	-8.03727	1.73128e-09	1.13796	1.41371	0.565149	3.56757	-7.95096	2.78064e-09	0	0	0.0273268	0.123828	0.517678	0.545482	-4.95343	0.0114771
T02G6.10	0.633994	0.686127	0.213947	1.35731	-3.73221	0.00220345	0.285955	0.379603	0.10339	0.971963	-2.84486	0.024971	0	0.0547978	0.191288	5.16982	0.647098	0.727309	-4.96177	0.00216602
R04A9.1	0.211331	0.247768	0.404123	0.0904874	-5.89802	0.000201767	0.0857865	0.403328	0.454915	0.315888	-6.23684	7.51862e-05	0	0	0	0.0928709	0.0776518	0.212132	-5.00995	0.043917
nhr-116	0.181141	0.133414	0.11886	0.316706	-4.9593	0.00113602	0	0.142351	0.165424	0.583178	-5.03648	0.000909623	0	0	0.0273268	0.433398	0.232955	0.424263	-5.0166	0.0207047
C06A1.7	1.12703	1.42345	2.12012	1.36342	-8.87753	2.249e-09	0.383494	0.518538	0.740064	2.99112	-8.16038	5.15491e-08	0	0	0	0.0928709	0	0.481357	-5.06749	0.0319516
Y65B4BR.1	0.754754	2.0965	1.33123	4.43388	-4.69193	0.000322878	0.228764	0.450779	1.4061	7.70281	-4.48568	0.000640634	0	0.0821967	0.300595	7.7702	0.155304	4.06081	-5.07383	0.00643055
C36C5.15	1.50951	1.10543	1.68781	1.08585	-4.10773	0.000410206	2.45921	1.28116	2.70881	3.42617	-4.95506	1.45299e-05	0.0321248	0.301388	0.0546536	2.25986	11.596	4.33355	-5.16697	0.000661691
nspc-16	0.0471571	0.51957	1.45769	0.34073	-4.74786	0.000733348	0.156303	1.49215	0.868453	2.63922	-5.68312	3.76541e-05	0	0.0796212	0	1.23419	0.183595	1.3551	-5.19859	0.00868505
F33D11.16	0.603803	1.23884	0.974649	1.53829	-7.17365	2.77053e-06	0.200168	0.332153	0.59966	1.26355	-6.09736	9.51495e-05	0	0	0	0.123828	0.0258839	0.212132	-5.32509	0.0238867
Y76B12C.9	0.181141	0.0571772	0.0237719	0.452437	-4.73146	0.00873172	0.0857865	0.166076	0.124068	0	-4.18263	0.0236934	0.0321248	0	0	0.650097	0.155304	0.484873	-5.46574	0.0382055
his-47	0.112338	0.0690701	0.0862921	0	-4.29835	0.0207654	0.238629	0.0921724	0	0.340722	-5.70573	0.00118138	0	0	0	0.29242	0.0991872	0.361745	-5.89993	0.0207735
T28C12.2	0.483043	0.324004	0.332807	0.633412	-7.24677	1.65739e-06	0.057191	0.260977	0.330847	0.145794	-6.21585	5.99226e-05	0	0	0	0.247656	0.155304	0.757613	-5.93282	0.00472299
her-1	1.81141	1.52473	0.73693	0.904874	-4.77346	0.00044979	1.71573	1.63704	1.05458	0.680374	-4.81878	0.000406385	0	0.191792	0.136634	0.804881	0.284723	0.363654	-5.94757	0.00102879
F14D7.7	0.741561	0.324652	0.207386	0.859811	-7.23594	2.58288e-06	0.156675	0.487482	0.182111	1.86046	-7.10939	4.13752e-06	0	0	0	0.345573	0.192162	0.238345	-5.96989	0.00616912
smf-3	0.181141	0.152473	0.285263	0	-5.85229	0.000619026	0	0.213527	0.165424	1.21495	-6.67532	6.77598e-05	0	0	0	0.526269	0.155304	0.272741	-5.96996	0.0136318
K02E11.7	0.241521	1.62002	1.30746	5.74595	-9.26273	2.20805e-08	0.228764	1.51841	0.227457	9.01496	-9.16592	3.33496e-08	0	0	0	0.185742	1.19066	0.939441	-6.94425	0.00236334
oac-42	0	0.0190591	0	0	-15.2567	3.37196e-12	0	0.0237252	0	0	-15.2661	3.4802e-12	0	0	0	0	0.103536	0.0606091	-17.027	1.44583e-14
C32H11.8	0	5.23505	6.19375	0	-23.3271	1.11968e-05	2.88131	0	0	6.46538	-22.7769	1.97889e-05	0	0	0	0.333654	0	0	-18.5395	0.0256004
