## Supplementary material for "Three Muscle-Specific DAF-16/FOXO Transcriptional Targets Activated by Reduced Insulin/IGF-1 Signaling": Table S4

### Sheet: Table S2
Table S4. 139 candidates filtered by the second criterion described in Table 2.
	Muscle cells																				All cells
	wildtype						daf-16						daf-2			daf-16; daf-2					wildtype				daf-16				daf-16; daf-2					daf-16; daf-2
	CPM from Salmon				daf-2 muscle compared to this condition from DESeq2		CPM from Salmon				daf-2 muscle compared to this condition from DESeq2		CPM from Salmon			CPM from Salmon			daf-2 muscle compared to this condition from DESeq2		CPM from Salmon		daf-2 muscle compared to this condition from DESeq2		CPM from Salmon		daf-2 muscle compared to this condition from DESeq2		CPM from Salmon			daf-2 muscle compared to this condition from DESeq2		CPM from Salmon			daf-2 muscle compared to this condition from DESeq2
Gene	rep1	rep2	rep3	rep4	log2FoldChange	padj	rep1	rep2	rep3	rep4	log2FoldChange	padj	rep1	rep2	rep3	rep1	rep2	rep3	log2FoldChange	padj	rep1	rep2	log2FoldChange	padj	rep1	rep2	log2FoldChange	padj	rep1	rep2	rep3	log2FoldChange	padj	rep1	rep2	rep3	log2FoldChange	padj
F40G12.5	0	0	0.0237719	0	8.42064	9.53182e-11	0	0.0237252	0.0206779	0	7.91082	1.23608e-10	7.48509	2.5755	5.19209	0	0	0.0303045	9.24233	1.17454e-08	0	0.0397054	7.30416	1.10425e-07	0.115777	0.171477	5.08856	1.25727e-07	0.808249	0.956444	2.67093	3.25079	2.17815e-05	0.0263725	0.0792955	0.026007	8.35091	7.37236e-17
alh-2	0	0	0	0.0452437	7.06417	0.000261393	0	0.0237252	0	0	7.22531	0.000180189	0.963745	0.164393	4.72753	0	0	0	8.88415	0.000806338	0	0	8.41266	0.000661778	0	0.0244967	7.13616	0.00359981	0.473801	0.0956444	0.844652	3.58856	0.0346189	0	0	0.026007	9.26155	7.08997e-06
F55B12.10	0.0301902	0	0.0475438	0.135731	9.62096	1.04902e-22	0.0285955	0.0237252	0.0206779	0	10.8487	1.02724e-20	15.6769	4.35642	22.4899	0	0.0517678	0.121218	8.58286	3.37976e-15	0	0	12.2207	1.2038e-11	0.20261	0.0489933	9.11218	6.24815e-19	5.43478	1.33902	5.72994	3.23157	0.0001059	0.158235	0.475773	0.364098	6.94519	1.05458e-16
C54F6.6	0	0.0190591	0	0	7.92645	8.33113e-07	0	0	0	0	8.57761	1.30117e-07	3.37311	1.23295	4.31763	0	0.0258839	0	8.52306	0.000108659	0	0	9.04764	2.43775e-05	0	0	9.16082	1.59122e-05	0.585284	0.478222	2.28284	2.92429	0.0262764	0	0.0792955	0	8.4098	4.76343e-08
sod-5	0.0905705	0.20965	0.0950877	0.542924	4.58082	3.08569e-07	0	0.0711756	0.0206779	0.607477	5.33941	4.82668e-09	10.4406	4.877	8.52596	0.0928709	0.0258839	0.0303045	7.49816	5.25454e-10	0	0	10.4467	2.16203e-08	0.144722	0.51443	4.61488	1.36644e-05	5.54626	3.25191	6.14085	2.10075	0.0248968	0.10549	0.0792955	0.338091	6.96772	1.36405e-13
sod-3	1.78122	2.89698	1.78289	4.47912	5.261	2.37038e-12	0.057191	0.664306	0.516949	0.364486	7.9134	1.53456e-25	203.093	75.1003	215.417	1.20732	1.65657	1.81827	7.00442	2.47083e-16	28.103	0.635287	3.77361	4.48628e-05	1.38933	1.22483	6.95575	9.26577e-15	94.2864	39.1425	97.9796	2.536	0.0021558	1.60873	4.62557	2.65271	7.31941	1.23829e-20
F08H9.4	0.301902	0.457418	0.237719	0.407193	3.05839	0.00148339	0.400337	0.189802	0.248135	0.340187	3.25919	0.000674753	4.20835	1.89052	5.19209	0.030957	0.155304	0	6.4354	8.07984e-07	0	0.536024	3.29329	0.0044129	0.260499	0.0979867	4.00579	0.000651531	1.53289	1.05209	2.37416	2.78393	0.0046891	0.158235	0.0264318	0.026007	7.33932	9.54663e-12
C54F6.5	0.241521	0.228709	0.332807	0.316706	8.18719	7.44848e-31	0.142977	0.0237252	0.0620338	0.121495	9.97203	1.07806e-37	44.4929	11.5075	35.8801	0.526269	0.569446	1.42431	5.52396	6.10137e-12	1.56798	0.0794109	7.13703	1.43165e-17	0.0289443	0	12.7516	4.44846e-15	4.98885	2.27155	3.26447	4.5427	4.9807e-10	0.290098	0.449341	0.728195	7.45673	5.59868e-24
skr-21	0.362282	0.362123	0.190175	1.90023	3.36154	1.89967e-05	0.114382	0.213527	0.0827118	1.31215	4.31145	4.17949e-08	12.2074	4.71261	14.5379	0.464355	0.362375	0.515177	4.76317	6.15458e-07	0	0.119116	6.69362	5.82377e-10	0.723608	0.44094	4.1488	9.25998e-06	4.84949	5.35608	6.62024	2.34926	0.00451285	4.21961	4.22909	3.84903	2.84622	0.000499078
ZK742.4	0.905705	0.781422	0.950877	2.26218	3.27201	4.44946e-07	0.057191	0.308428	0.434237	1.23925	4.70964	4.97871e-13	22.6801	12.1925	23.501	0.433398	1.6048	0.969745	4.68926	3.94616e-10	0	0.397054	5.7011	2.48598e-12	0.984107	0.759397	4.36572	1.70439e-08	12.9599	13.2228	16.3223	1.88755	0.00662052	3.79765	4.62557	4.94132	3.60818	8.34552e-08
gst-31	0.211331	0.343063	0.213947	0.407193	2.65289	5.24782e-05	0	0.0949008	0.124068	0.753271	3.25473	9.66329e-07	2.31299	2.71249	3.52516	0.154785	0.388259	0.272741	3.73303	5.11803e-06	0	0.0992636	5.17573	1.36223e-07	0.20261	0.122483	4.17581	5.81212e-07	0.780378	1.02818	1.66648	2.73598	2.43993e-05	0.553823	0.502205	0.26007	4.16771	2.43444e-10
gst-8	0.0905705	0.0571963	0.0237719	0	4.0278	7.95891e-05	0.0286241	0	0.0620338	0.12152	4.02349	5.7859e-05	2.47361	0.684972	0.655843	0.030957	0.336491	0.121218	3.38192	0.0125579	0	0.0397054	5.32019	0.000314493	0.0289443	0	6.50237	0.000462387	0.250836	0.239111	0.114142	4.03168	8.65199e-06	0.158235	0.185023	0.182049	4.31057	2.51556e-06
F22B7.9	12.3176	8.99589	5.7528	6.19838	4.52638	4.77625e-16	12.582	5.31445	5.95525	8.79626	4.52057	6.11386e-16	369.179	188.641	466.714	50.6147	29.1453	43.9113	3.15084	1.00291e-05	24.5751	6.49184	4.38881	9.24778e-11	6.88875	5.83021	5.69287	1.18007e-17	38.6845	28.3107	48.1223	4.59836	8.48982e-15	16.0345	15.2776	15.2141	5.94531	3.43507e-24
E04F6.9	4.95119	8.15729	5.53886	18.3237	4.3472	7.29467e-14	3.74601	5.62287	3.28779	15.4056	4.88796	3.01287e-17	293.364	137.323	275.071	44.7019	22.752	24.6073	2.95063	0.000146344	14.7752	2.8985	4.95942	1.44033e-12	5.15209	2.1802	6.28612	8.98363e-20	106.8	46.2201	96.062	2.92671	3.36544e-06	41.906	33.357	29.882	4.21635	8.82269e-12
atf-2	0.452853	0.62895	0.380351	1.22158	4.01582	5.52571e-11	0.457528	0.427054	0.227457	0.77757	4.48845	3.18438e-13	21.877	11.5349	20.4131	1.88838	3.77905	3.96989	2.82516	0.000596756	0	0.397054	5.58793	5.28781e-13	1.73666	0.95537	3.61925	6.80129e-07	11.3991	20.4679	17.2355	1.55598	0.0185393	18.2234	18.7402	8.76435	1.71417	0.00880613
exc-13	8.75515	12.7124	13.7164	22.3956	2.10956	1.47326e-06	10.18	7.97167	9.18101	26.6561	2.27133	1.9372e-07	89.821	80.4979	123.08	16.4382	39.3436	10.6975	2.4304	7.41504e-06	19.057	8.81461	2.60274	6.49429e-07	7.93074	6.46712	3.72943	2.81001e-13	12.3746	10.21	19.9977	4.22605	3.73337e-21	3.40206	10.5463	7.25595	5.29639	1.22133e-32
cex-1	62.1616	80.8105	80.6344	83.4736	2.55713	1.06404e-10	57.2768	60.9738	60.0074	72.4355	2.77834	1.9472e-12	529.257	691.712	992.974	125.314	197.21	184.191	2.40457	8.07984e-07	64.0158	59.856	3.16584	2.48765e-11	53.2286	39.2437	3.96636	1.70649e-17	93.2273	115.897	208.789	3.85589	9.5056e-21	50.4243	98.0092	126.706	4.49265	6.63443e-28
gstk-2	1.5397	1.08637	1.40254	2.08121	3.24139	7.27808e-06	1.62994	1.09136	0.868474	3.81495	3.096	2.00317e-05	23.7081	19.8094	26.4523	5.69608	4.11554	5.27299	2.33285	0.0456071	0	1.07205	4.57506	1.35832e-07	1.01305	0.7349	4.72112	3.74616e-08	8.27758	7.22115	11.6882	2.79091	0.000253764	2.55814	2.9868	3.3549	4.44309	2.71537e-09
slc-36.3	0.905705	1.27696	1.30746	2.1717	2.33231	1.66423e-06	0.486123	1.42351	0.744406	3.15888	2.42355	6.03428e-07	12.0147	10.6582	13.3901	2.19795	4.96971	2.39406	2.21504	0.000661691	6.091	0.595582	1.89757	0.00133707	0.897274	0.58792	3.88928	3.78765e-11	3.09364	4.20835	5.20488	2.95167	3.21323e-09	2.82186	2.45816	1.69045	3.83209	1.08301e-14
R53.5	10.2647	11.0924	9.0571	14.2065	2.55337	2.46529e-11	9.12196	9.46636	9.69796	15.3327	2.57828	1.57446e-11	124.162	57.5925	133.601	26.4063	30.0512	21.8193	2.19442	5.11803e-06	27.3793	9.52931	2.3982	2.4661e-07	13.8643	12.4933	2.99036	5.42911e-11	111.817	59.7299	105.833	1.61529	0.000100334	40.5346	41.2601	37.294	2.8882	7.2815e-13
F20D6.11	5.67575	5.73678	8.22508	6.46985	2.6387	1.44786e-15	4.48949	5.24327	6.26542	14.4336	2.53233	2.30635e-14	85.0665	51.4551	79.9035	9.59666	30.2324	24.0921	2.16141	6.78666e-08	31.2088	5.32053	1.93918	1.73919e-06	9.43585	9.06377	2.81589	1.0637e-12	37.0122	37.3252	65.9742	2.0657	4.8295e-09	19.4102	30.3437	21.8979	3.08043	5.87222e-19
kynu-1	4.43796	5.81302	5.56263	16.8307	2.05523	3.2667e-05	1.34399	3.58251	2.60542	15.0168	2.81948	6.02366e-09	57.3749	53.4278	56.4572	13.3734	16.1257	17.4857	2.04809	0.00343027	3.37719	2.60071	3.77511	8.17752e-11	7.43869	3.84598	3.16095	4.47064e-08	55.8528	69.1031	77.2286	1.13656	0.0344148	48.9211	73.5598	48.503	1.4407	0.00634838
Y37E3.17	17.9028	23.2902	18.6172	56.6451	2.52134	1.38662e-05	7.57781	13.1675	11.1247	46.7514	3.24798	1.22166e-08	412.836	135.761	300.294	95.2856	61.8884	91.8227	1.88617	0.0451753	125.107	10.8991	2.11359	0.00297823	43.9954	46.3722	2.47502	0.000371488	298.132	261.611	287.41	1.41357	0.0254083	237.933	210.662	173.05	1.91354	0.00202655
mlcd-1	4.73986	4.25018	5.82412	2.85035	1.90501	6.68364e-07	5.0614	3.44015	4.75593	6.34206	1.75833	5.06584e-06	27.5952	27.9469	33.8579	5.5413	14.1844	16.0008	1.7196	0.000990673	8.80481	4.94333	1.77127	0.000136681	4.80476	6.31901	2.29517	4.22413e-07	16.4994	13.9641	24.7232	2.13851	8.26273e-08	10.0743	17.26	23.4063	2.30128	7.16648e-09
Y94H6A.10	16.5744	23.5761	31.2125	29.9513	1.35184	0.0117847	11.5526	16.7025	22.9525	39.8505	1.56262	0.00318073	59.8164	154.858	121.987	18.7909	79.3342	37.911	1.70702	0.0375304	12.1217	23.9821	1.92224	0.00210437	22.7502	19.1809	2.26912	0.000204348	43.3946	133.328	120.306	1.58913	0.00380312	94.3082	128.036	71.7532	1.65332	0.0024821
act-2	41.5482	60.5639	72.5922	101.427	3.03835	7.73128e-18	21.4795	36.0418	41.0887	97.1067	3.62918	5.04408e-25	1356.96	428.48	1034.69	263.531	371.937	523.251	1.58859	0.00189678	106.356	44.6389	3.40294	1.43214e-15	103.925	118.698	2.97007	2.7788e-12	828.255	719.117	748.236	1.71497	9.60462e-06	696.926	605.923	727.84	1.94612	4.2508e-07
Y72A10A.1	10.7779	11.4164	8.51035	21.174	1.74271	5.61869e-05	7.49202	10.6289	7.50609	17.3009	1.96981	4.4532e-06	27.1776	47.4549	49.5161	13.8687	29.9995	22.0617	1.57829	0.0161252	33.7719	9.07269	1.53842	0.00357178	11.7225	7.22652	2.82167	2.01475e-08	7.4972	8.99057	10.5696	3.60958	2.0959e-16	7.96451	11.5771	9.18046	3.65886	7.87769e-17
tag-322	8.9061	10.2347	13.3598	8.05338	1.48873	0.000402792	14.1834	9.51381	11.4969	14.2636	1.13277	0.00905241	47.866	33.591	65.6663	8.91561	31.8113	27.2741	1.55203	0.0128688	15.6496	11.8719	1.44007	0.00470408	12.9671	13.3997	1.80791	0.000257872	23.3835	23.2655	33.8774	2.31051	7.42947e-08	17.7751	33.4098	39.4786	2.19248	3.55803e-07
akt-1	8.48416	10.9663	13.0263	7.73667	2.71165	4.2432e-10	9.82338	7.33417	8.82493	15.5088	2.68063	7.15844e-10	173.217	78.6074	99.005	28.0161	59.3777	66.7306	1.53521	0.0282007	92.2997	9.26723	1.28078	0.0218743	14.8349	16.4783	2.76392	1.08711e-07	142.391	107.911	191.987	1.08794	0.0244526	60.0503	88.9431	94.9254	1.99353	1.99344e-05
klu-2	1.11704	1.48661	2.8764	1.71926	1.99881	1.48428e-05	1.62994	2.25389	2.23322	6.02617	1.35567	0.00432833	4.81872	13.0967	19.1834	2.53847	9.29233	5.39421	1.52053	0.0375304	3.9501	2.16395	1.6883	0.00261176	4.16798	2.67014	1.72756	0.00176365	5.99219	11.1426	10.4326	1.86048	0.000102852	9.33588	15.8855	10.5588	1.54844	0.00131561
F47B7.1	29.4958	36.3075	48.3283	49.0442	2.62308	1.81034e-28	38.6039	38.0552	40.5495	78.0243	2.40464	4.87473e-24	301.299	243.795	411.951	73.9253	185.407	182.979	1.49772	5.12459e-07	61.3924	41.8098	2.60369	1.27657e-19	50.1605	39.3661	3.15548	7.84242e-29	129.682	139.402	140.851	2.64366	7.27398e-26	74.1596	95.0488	60.8823	3.54337	7.1363e-46
akt-2	5.10214	2.78263	3.13789	2.80511	2.96851	5.87587e-12	3.08831	3.06055	2.37796	3.18318	3.18761	1.43476e-13	59.8164	41.2901	50.6092	19.5029	18.0152	24.9709	1.46748	0.0379831	10.614	2.30292	2.86963	3.99895e-08	5.12315	3.79698	3.36351	6.60223e-11	42.3076	34.8146	44.8579	1.72414	0.000222195	16.9048	19.6653	16.3844	2.98448	4.92497e-11
tag-321	9.50991	10.6921	11.1253	11.3109	1.96223	1.48407e-08	12.725	11.8389	10.0908	16.7907	1.65497	2.40293e-06	71.8311	50.1948	86.0247	17.1502	33.4679	49.4267	1.42942	0.00472299	12.2423	10.6609	2.1936	1.43726e-07	13.0249	9.99464	2.53895	6.11974e-10	19.7603	15.5422	24.9515	3.22004	2.27621e-19	12.4742	16.0705	21.2477	3.54102	2.9385e-23
daf-5	22.7332	13.9512	18.3995	20.043	1.89128	9.21906e-06	24.7351	15.4926	18.6102	18.3701	1.74246	5.2096e-05	122.62	84.1146	174.372	46.9308	58.3424	69.5489	1.38486	0.0456071	25.6907	17.3314	2.15017	2.55606e-05	20.2031	18.8134	2.54985	3.59892e-07	61.1203	62.4797	60.7465	2.47219	2.46662e-08	40.7192	35.075	32.5347	3.29272	4.94402e-14
F23D12.7	31.3978	29.7131	27.1713	47.2796	3.4325	2.03486e-19	29.0244	29.9887	24.5861	55.1832	3.53137	1.91058e-20	88.6324	94.1974	132.972	53.0912	53.5021	33.6986	1.29452	0.0451753	27.5	26.5034	3.95403	7.45026e-18	27.4971	21.8755	4.66991	5.88606e-25	12.8762	15.3031	17.7833	4.20459	1.75044e-25	6.59314	11.9208	10.5068	4.93065	1.08168e-34
tiar-3	3.0794	2.74451	3.70842	5.02205	2.8493	1.04632e-21	3.51725	3.22663	3.49457	6.17196	2.65267	4.8689e-19	33.5383	46.2767	56.4845	16.8096	25.418	24.8194	1.29078	0.00264548	4.88486	3.3154	3.06409	1.75267e-17	3.73425	2.27819	3.77473	8.12044e-26	11.0646	12.5772	14.4732	3.25509	5.96632e-26	10.6545	12.5551	6.91785	3.65145	2.25839e-32
unc-84	12.1063	11.6451	14.3582	21.4907	1.25864	2.3959e-07	9.72247	9.84596	9.44982	16.2561	1.60558	2.39294e-11	63.1253	53.784	73.1265	20.4316	41.5437	35.4563	1.28541	3.00614e-05	12.5438	8.85431	2.11474	2.08479e-13	16.7877	14.6245	1.82302	1.9234e-10	60.3957	61.9297	70.5627	1.39496	4.24723e-08	41.0884	46.6786	33.393	2.1234	1.75234e-17
F22B8.7	13.6937	14.4826	17.9678	15.3376	2.2698	1.06455e-21	14.9481	13.3098	14.5491	19.9154	2.20011	2.12133e-20	135.563	127.323	124.337	43.9896	68.0488	85.4588	1.25856	6.08048e-05	33.7719	15.1675	2.13464	1.218e-13	14.6458	17.3106	2.90022	1.17901e-24	48.5228	70.6095	81.0486	2.36458	3.47199e-21	20.4651	30.6609	23.3283	3.84586	1.11836e-54
daf-16	17.9329	18.2777	24.3424	31.7611	1.80824	1.34519e-11	6.17663	7.25991	7.40271	24.372	2.80273	2.10566e-26	184.557	116.61	148.63	39.5321	53.8386	77.7614	1.23103	0.000964083	29.1282	7.94109	2.60534	3.32135e-16	19.4795	19.0094	2.52382	1.54013e-15	179.766	167.641	193.676	1.06582	0.000254204	139.748	181.217	174.299	0.789858	0.00741491
F33H2.3	9.32876	13.2461	13.1934	17.0569	1.17143	0.00195041	10.1228	12.5744	10.4424	24.7122	1.07975	0.00470921	24.5112	75.1003	49.5435	18.0789	40.6378	17.5766	1.22836	0.037059	27.6809	10.1646	1.19868	0.00845413	23.2712	14.0856	1.32312	0.00292553	46.7391	73.694	58.5549	1.11626	0.00457467	45.7827	57.2513	41.4811	1.48975	0.000117683
Y43F8B.1	145.698	183.768	188.392	390.634	1.62503	8.56963e-06	155.331	186.385	166.933	429.616	1.62055	9.62886e-06	1597.37	1180.29	1650.32	691.053	728.788	614.091	1.1956	0.043917	202.812	166.505	2.20214	3.65453e-07	158.702	113.395	3.03383	6.20955e-13	216.917	200.734	212.67	4.0825	1.63183e-28	132.628	132.608	107.383	4.85351	5.80637e-40
Y48C3A.3	4.43796	4.68853	5.5864	5.61022	1.66689	8.29424e-07	5.49034	4.22309	5.58305	8.40748	1.43235	2.80701e-05	32.671	23.1795	26.7529	13.1258	16.7728	11.8794	1.17376	0.0271414	6.9956	5.8367	1.67443	4.02946e-05	5.49942	5.68323	2.2066	3.22089e-08	14.4091	21.7113	22.1892	1.91571	4.7637e-08	17.485	20.2996	13.0295	2.16731	5.41399e-10
T07E3.4	26.2051	22.585	16.8067	21.9884	2.33967	1.7285e-11	34.3718	22.7762	20.3471	42.1103	1.89498	7.82449e-08	247.329	153.489	209.515	70.1176	140.757	129.976	1.16207	0.0451753	35.4002	20.2895	2.49572	2.77778e-09	22.7213	17.4906	3.18805	9.78389e-15	41.1928	31.1322	47.2092	3.76628	1.906e-25	45.8355	56.1676	33.2889	3.64407	6.93054e-24
iscu-1	9.63067	10.978	11.7642	15.3829	2.28606	5.06809e-16	9.5509	12.171	12.5308	21.8206	2.08754	1.87074e-13	66.4341	90.8273	99.9341	39.1296	55.7281	42.6688	1.12546	0.00970297	13.1469	12.2094	2.46883	4.17998e-13	15.0221	11.4889	2.80127	7.60151e-17	51.6722	58.367	63.2348	1.97868	4.4948e-11	47.7343	57.0134	65.7716	2.05506	6.94631e-12
tnt-2	836.842	871.305	1063.18	1216.92	2.10966	5.15538e-17	958.972	1095.77	1022.67	1783.88	1.80906	1.1055e-12	8705.51	7206.07	7506.18	2981.28	5773.72	5743.04	1.00553	0.0101951	1036.46	1055.98	2.31266	2.69736e-14	970.731	712.912	3.04246	1.6949e-24	1021.43	992.526	905.398	4.39757	8.92346e-64	721.421	750.161	644.609	4.92352	4.52836e-80
unc-87	633.08	781.6	914.915	1164.2	2.2673	4.35567e-26	782.331	846.933	835.027	1592.04	2.04115	3.34962e-21	8215.64	7928.99	7860.61	3433.62	5787.54	5344.96	0.986058	0.00146424	1036.33	836.604	2.49504	6.87379e-22	779.835	560.625	3.29853	2.88971e-38	1017.98	941.858	993.311	4.41902	5.1122e-87	739.064	804.822	779.221	4.81759	7.79943e-104
rnh-1.0	13.9637	13.6641	14.8728	14.478	1.95856	8.74614e-18	13.4194	11.8141	12.6528	20.7101	1.92986	2.95903e-17	81.2758	88.1422	83.4833	31.7619	63.3121	69.2459	0.982789	0.00343027	56.3934	12.6255	1.60175	8.5291e-09	17.1552	15.431	2.55051	6.00916e-21	37.4303	29.7693	37.5528	2.84603	4.11232e-33	25.3704	26.6961	28.2956	3.36237	7.88149e-46
unc-78	64.2447	65.4298	73.2651	128.944	1.17752	2.06028e-05	65.0262	70.5825	66.8725	151.043	1.10179	7.827e-05	326.774	329.252	358.227	172.523	241.782	187.767	0.969266	0.0243752	105.899	63.9059	1.55081	2.23506e-06	78.6128	48.5279	2.20065	5.25862e-12	75.5016	92.3446	91.7703	3.37154	4.63039e-34	84.6822	98.6964	71.1291	3.45933	7.3876e-36
ksr-1	3.13978	3.48781	4.44535	3.34803	2.14766	9.53819e-14	2.91674	2.87075	3.97017	7.02243	1.9931	4.74432e-12	40.927	23.6178	23.3917	14.2712	19.853	18.9706	0.966275	0.0401824	12.5438	3.51393	1.67626	1.70328e-06	3.24176	4.75235	2.68594	5.74036e-15	16.6109	16.5465	21.0022	2.11124	1.93505e-12	19.6212	22.5463	16.7745	2.04198	1.00437e-11
gei-15	58.6358	52.7752	69.7209	88.8685	1.65605	1.39056e-10	75.8676	63.6943	66.7714	114.422	1.36859	1.72435e-07	363.46	345.582	398.671	170.294	305.456	206.707	0.964666	0.0176245	103.004	70.3294	1.68493	7.01971e-08	59.8899	45.7874	2.66916	1.37494e-18	45.3455	53.1783	54.0806	4.26746	9.93483e-59	34.6008	40.8636	30.8443	4.84825	9.4199e-76
eppl-1	14.0988	18.8494	22.4645	24.2959	1.54574	1.93347e-08	22.0757	17.3906	17.3695	44.0056	1.23518	1.04033e-05	122.877	87.7312	92.6105	49.5931	92.0691	48.5176	0.922924	0.0404662	34.2845	17.8873	1.6207	1.04365e-06	17.3376	17.8091	2.378	1.8712e-13	76.1147	86.0799	93.5281	1.65071	1.22714e-08	79.8824	113.102	65.6676	1.70027	4.18128e-09
pfd-2	24.9975	26.1872	29.6911	39.4072	0.878202	0.00141826	28.9672	25.1724	26.4678	43.3495	0.809958	0.0035727	74.3369	92.0329	82.8548	41.4514	72.7079	44.1537	0.897189	0.037059	50.8086	27.5556	0.915334	0.00564048	28.3944	26.6769	1.67064	1.00421e-07	42.3355	66.0663	48.8757	2.05506	6.37471e-14	44.2268	49.9033	39.7647	2.3513	5.69364e-18
hsp-25	48.2895	43.6903	51.8689	79.0847	2.32032	1.17232e-22	51.3847	49.5733	51.1477	97.3648	2.1511	1.5065e-19	670.959	422.573	537.737	267.623	370.192	451.507	0.84962	0.030663	113.797	54.6536	2.20459	1.75961e-14	69.7106	65.6116	2.64343	1.04144e-20	211.538	177.301	170.757	2.94014	3.98802e-32	173.98	165.067	162.44	3.16132	4.63133e-37
B0303.3	25.938	26.774	33.416	50.9954	1.71548	1.84135e-13	32.8681	31.5743	32.3785	75.2417	1.40724	2.36755e-09	232.327	157.407	200.223	98.0408	134.415	176.13	0.804216	0.0375304	63.4612	30.0691	1.74767	5.6407e-10	43.647	30.7574	2.23053	6.96175e-16	242.168	210.728	257.025	1.14227	6.01225e-06	252.702	239.869	236.273	1.15495	4.6049e-06
acl-3	3.53225	5.24125	7.06026	5.20302	1.19288	2.66424e-07	4.91843	4.62641	5.50033	9.69533	0.979557	2.92172e-05	19.2428	22.3849	20.1125	8.57508	19.853	15.9402	0.802552	0.0260403	14.8958	5.91611	0.757476	0.00835104	7.26503	6.32014	1.49309	4.60406e-08	17.1404	16.8334	22.4175	1.5358	8.08369e-11	15.8235	26.8547	29.5179	1.23627	2.1678e-07
aqp-2	64.8485	108.904	127.394	138.672	1.64481	2.94575e-12	116.212	103.632	99.6884	232.907	1.31952	3.473e-08	764.378	485.563	507.322	284.68	503.52	454.538	0.781875	0.0478599	212.22	97.4372	1.63085	1.13891e-08	121.248	78.6098	2.41907	3.30951e-18	207.135	198.343	201.255	2.92894	3.64162e-33	144.864	141.067	135.548	3.51315	2.0866e-47
W10D9.6	3.50206	4.66947	4.63552	5.384	1.2381	3.34902e-09	4.48949	4.46034	3.68067	9.33084	0.968535	4.70919e-06	18.3754	22.1657	20.3585	9.81336	20.4742	14.728	0.734962	0.0235158	16.0115	4.58598	0.921675	0.00027577	5.6152	5.48725	1.63436	3.99425e-11	14.0468	14.5858	14.9983	1.77507	4.38156e-17	13.7928	18.3437	15.7862	1.80574	1.1022e-17
goa-1	37.2245	39.8716	51.1096	70.6706	1.37639	1.09957e-12	39.2044	44.5797	43.6925	83.2972	1.27981	4.37374e-11	176.911	246.069	253.675	121.166	207.874	189.1	0.664416	0.0377926	94.5009	44.8672	1.37299	4.49068e-09	56.7888	44.3145	1.99067	2.86323e-18	154.041	172.399	186.874	1.80421	4.85772e-19	120.654	167.525	159.163	2.06261	1.11748e-24
rpn-8	10.1137	14.9614	19.1364	17.9165	2.0128	2.68755e-29	12.9824	15.6824	16.9352	44.2486	1.58587	1.30397e-18	109.514	110.938	101.82	41.049	119.428	104.005	0.660701	0.0228917	27.8618	15.902	1.95076	2.16945e-19	28.076	24.5702	1.90232	7.46749e-19	123.244	114.223	151.649	1.13196	4.34416e-09	145.998	164.194	161.763	0.902991	3.646e-06
pptr-1	20.6501	22.7565	30.9273	35.4258	1.50616	4.8606e-15	23.2767	20.3325	26.902	66.3122	1.27111	5.71382e-11	140.996	125.87	147.783	61.883	128.048	143.431	0.657889	0.0394667	42.8481	25.3321	1.62288	2.68156e-12	23.937	22.4879	2.39376	7.59199e-26	85.1448	102.411	103.687	1.91834	1.47504e-21	72.9201	96.8462	90.3482	2.14145	1.04257e-26
ran-3	20.801	24.6053	27.5279	34.2947	1.08901	1.21615e-12	16.8713	21.4001	21.443	52.486	1.10283	6.20107e-13	90.7848	114.39	99.7155	54.2676	112.181	77.822	0.609708	0.00900686	48.9089	21.7586	1.21089	5.11022e-11	32.3887	34.4913	1.42419	4.20782e-15	177.954	187.08	190.846	0.526755	0.00167392	131.045	138.318	132.141	1.05277	6.88291e-11
rga-1	11.4057	13.1938	14.2837	20.987	1.09644	1.08051e-09	13.2601	13.5481	13.8918	26.4401	0.935452	2.50517e-07	79.9908	78.8266	81.1332	43.3088	71.2843	78.3372	0.603879	0.0382369	25.5076	14.0424	1.2324	1.11735e-08	21.6761	18.2771	1.29998	1.12085e-09	44.7324	41.4379	46.3645	2.25672	3.52841e-35	41.5895	45.5685	37.7361	2.40092	1.2593e-39
ugt-64	17.0876	19.6499	18.3044	15.6543	-3.44072	2.71702e-22	13.4399	17.438	17.6176	19.3178	-3.39887	1.14702e-21	2.73061	2.4933	4.09902	6.59384	8.74876	9.18227	-1.19609	0.0486903	74.66	17.1528	-4.0469	1.18097e-21	31.8098	43.1876	-3.78073	2.30625e-19	16.0535	30.128	26.7321	-1.59354	4.64348e-05	42.8818	47.8416	46.1104	-2.49885	5.5992e-11
F13E9.11	2.35483	5.41278	4.32649	5.42924	-3.67118	4.68413e-20	1.31539	3.27408	2.91559	4.08224	-3.10249	2.41493e-14	0.578247	0.438382	0.710497	1.76455	1.47538	2.24254	-1.41803	0.036132	8.02082	2.95806	-3.43405	2.34224e-13	9.52268	7.64296	-3.99891	2.93257e-18	14.4649	12.4577	15.7744	-3.18763	2.77337e-14	7.35794	12.2379	11.4951	-2.66326	3.1869e-10
nlp-21	13.3133	20.8074	21.9415	26.1508	-3.11365	3.60882e-13	5.20438	19.3832	15.96	43.0483	-2.95567	6.21082e-12	3.8871	4.52082	2.3501	10.6182	7.79106	12.8188	-1.43386	0.0461111	40.4659	15.801	-3.07865	2.46747e-09	31.0859	18.77	-2.73809	1.0676e-07	27.8149	26.7087	25.8418	-1.47318	0.001867	33.1503	28.4671	28.2956	-1.63	0.000516731
snt-4	23.971	29.37	33.6135	22.1694	-2.69423	7.33944e-11	11.8957	29.704	28.6596	52	-2.75236	2.82501e-11	9.86232	7.06891	5.92991	26.5611	17.9634	28.4257	-1.5625	0.0161252	30.0931	26.2056	-2.38262	2.25409e-06	49.0027	35.2997	-2.62303	1.24372e-07	64.2976	68.6248	64.1707	-1.72064	0.000132322	82.9153	71.921	65.3035	-1.82585	4.63835e-05
wnk-1	18.3858	23.8239	30.8797	23.8887	-2.67885	7.39169e-12	20.503	20.0003	29.7556	45.7309	-2.84754	3.02792e-13	17.508	15.6174	5.62929	6.50097	75.9175	111.793	-1.59556	0.00686233	25.2384	28.31	-2.70047	1.11735e-08	32.0124	40.1745	-2.32295	8.72589e-07	143.311	128.905	144.481	-2.03805	1.30193e-06	161.69	146.855	162.96	-2.05517	1.04375e-06
F35A5.1	27.0806	96.9726	136.974	145.775	-3.35932	6.04564e-13	106.146	98.3884	112.591	372.699	-4.05028	1.99374e-18	7.26021	27.5085	17.4345	39.563	95.3822	69.0337	-1.65703	0.0299527	160.627	107.622	-3.43291	1.16898e-09	84.5464	154.721	-3.01591	8.56855e-08	141.416	122.138	117.407	-1.49919	0.00383271	163.905	122.961	105.536	-1.48676	0.0040337
W03G11.4	4.3172	7.10904	5.82412	12.0348	-4.5657	1.50233e-23	1.83011	4.24681	3.20508	8.21309	-3.77616	3.49116e-16	0.321248	0.465781	0.68317	0.804881	1.57892	4.0002	-1.6585	0.0299527	2.50274	2.91835	-2.96729	7.93545e-08	13.2565	12.6403	-4.77499	1.5603e-19	7.05127	8.77537	7.67035	-2.50559	3.84513e-07	6.19755	5.815	6.73581	-2.12905	1.95491e-05
Y71H2AM.10	1.6412	3.67139	4.50361	3.84598	-2.11229	2.37633e-06	0.774137	3.26426	4.026	5.83858	-2.0989	2.825e-06	1.06012	1.06856	1.99486	2.13603	7.68752	8.0004	-1.66523	0.014237	7.32729	3.65491	-2.32706	1.04959e-05	8.67204	7.89273	-2.75738	9.37315e-08	7.6923	9.4927	11.4142	-1.35676	0.00455887	10.0479	12.7137	10.1947	-1.50995	0.00144351
flp-9	17.9632	29.5606	37.5834	30.6752	-3.38188	1.35369e-14	6.63416	28.7787	23.5729	41.5028	-3.10838	1.98249e-12	5.36485	2.98648	4.80952	15.3237	11.0783	22.8799	-1.71171	0.0128688	55.995	26.0666	-3.41476	1.15286e-10	46.8319	29.445	-3.12675	3.17507e-09	47.3522	45.1441	48.4648	-2.00848	2.82865e-05	47.9189	59.4187	80.2315	-2.36244	6.6614e-07
clsp-1	0.513233	1.79155	1.92553	1.53829	-1.97317	0.000473518	0.57191	0.925283	0.90983	4.10654	-1.74724	0.00226473	0.481872	1.69873	1.1204	0.526269	6.70393	9.57623	-1.78764	0.0435535	1.41721	1.11175	-1.622	0.0193716	3.93643	4.50739	-2.80101	1.20394e-05	24.8606	23.5285	33.261	-3.22994	8.52885e-09	32.6756	34.8107	34.2252	-3.47216	5.19381e-10
nlp-50	4.70967	8.65282	9.19973	11.2657	-3.64511	3.46203e-11	1.48697	8.70715	7.07186	22.6467	-3.63551	4.05432e-11	0.642497	0.931562	0.956438	3.83867	2.32955	3.78807	-1.86698	0.0414482	5.97038	7.46462	-3.16744	1.80159e-06	12.7934	7.349	-3.25273	7.01412e-07	10.7302	10.1144	10.8435	-2.24532	0.000169565	8.46559	11.63	13.1595	-2.25173	0.000157443
cab-1	114.511	197.509	136.498	207.307	-3.12795	1.40147e-09	85.0144	152.672	117.285	169.292	-2.85624	4.09779e-08	44.3001	28.4126	27.6001	192.026	53.1138	98.5807	-1.87148	0.0233262	326.502	110.56	-2.94133	2.80908e-06	228.081	180.736	-2.78523	8.12426e-06	220.708	190.284	185.321	-1.16579	0.0446455	231.34	170.538	218.433	-1.17731	0.0416697
T28C6.7	5.07642	11.6979	18.3843	17.6949	-2.41699	7.80638e-05	11.7347	8.45493	18.2968	45.3362	-2.98304	7.18737e-07	1.47774	7.4525	4.26298	2.72421	37.3246	33.5168	-1.95202	0.0478599	39.4106	15.989	-2.98917	3.73889e-05	14.5051	29.8437	-2.56846	0.000405187	101.923	145.093	193.517	-3.66424	5.51698e-09	215.094	243.622	151.491	-4.09396	5.60166e-11
F55F10.1	10.6269	20.6791	27.8845	18.0975	-2.87445	1.127e-06	16.0678	15.6824	25.2201	53.0427	-3.28766	1.90637e-08	4.04773	11.0144	2.89664	2.25986	71.8213	55.5067	-1.99199	0.037307	38.2949	23.0669	-3.04558	1.72877e-05	32.0638	42.1322	-3.18868	5.30221e-06	140.831	181.277	157.857	-3.36913	5.05036e-08	192.653	153.827	117.423	-3.24435	1.63807e-07
Y47D3B.6	48.8162	126.704	84.4371	145.775	-5.22415	1.85561e-22	16.6814	30.0598	45.1389	121.13	-4.10839	4.23126e-14	6.48922	2.4111	4.50892	13.2496	14.2362	40.6687	-2.01301	0.0209879	387.321	43.2387	-5.52114	1.36928e-17	441.024	494.161	-6.80521	1.11733e-26	80.6855	92.249	48.8985	-2.65841	6.75723e-06	74.4233	72.2117	48.607	-2.39273	5.52402e-05
knl-2	2.07503	3.50323	4.63155	2.00226	-2.20446	0.000541313	2.93624	1.63531	3.76002	12.7425	-2.737	1.16495e-05	0.963745	1.89052	0.874457	1.11445	6.26391	14.1219	-2.04715	0.0414482	31.4893	3.76296	-3.86438	1.09543e-07	34.7187	70.1554	-5.61874	1.75935e-15	40.8305	32.8538	52.0945	-3.6939	8.95402e-09	43.2773	45.727	49.3612	-3.78897	3.47189e-09
nmy-1	5.19271	14.3896	15.8083	12.1706	-1.25156	0.0398566	9.89404	9.77478	13.7922	42.2075	-1.76484	0.00260461	10.8582	12.6857	4.15367	5.29364	69.9383	91.0954	-2.07293	0.0164854	27.5	12.269	-1.4838	0.0391135	26.4551	25.2316	-1.73594	0.012475	489.241	249.106	441.593	-4.05183	3.25556e-12	461.678	434.46	520.582	-4.26545	1.7858e-13
pqn-15	2.29445	4.34547	6.22824	3.12181	-3.17205	2.86028e-07	4.4609	3.46388	6.96847	13.5832	-3.90683	1.31984e-10	1.18862	0.794568	0.491882	0.340527	7.32515	7.84887	-2.10791	0.0343176	6.36238	5.97567	-3.48916	1.9008e-06	6.62825	12.1014	-3.73742	2.2678e-07	16.0535	19.4397	21.6642	-3.14197	1.29368e-06	28.7197	23.2071	15.3441	-3.33559	2.49827e-07
daf-15	4.49834	7.85234	12.8606	8.18911	-1.74268	0.00662397	8.40708	5.88385	11.0627	20.557	-2.16243	0.000582745	4.30473	7.04151	2.59605	1.33115	37.9976	49.5176	-2.12874	0.0274932	21.228	9.98592	-2.14642	0.00453887	11.4041	18.4705	-1.94306	0.0097849	80.4626	85.3865	108.207	-2.92182	5.86383e-06	97.3147	117.859	98.7225	-3.06655	1.82856e-06
sdc-3	2.1695	2.87041	4.72122	2.02094	-1.8395	0.00451413	3.98644	2.95924	5.2967	8.41479	-2.6017	3.18448e-05	1.12437	2.84926	0.781328	0.695727	12.6115	16.4974	-2.13037	0.0299527	17.5849	4.43845	-3.0223	4.35753e-05	5.79558	9.94217	-2.56919	0.000530124	10.2609	11.4391	11.8476	-1.46195	0.0306278	20.8313	16.8948	13.0192	-2.01304	0.00234833
T06E4.12	38.9453	82.0875	56.7911	97.9978	-7.27151	2.64847e-47	9.89404	24.9826	37.9234	117.885	-6.47207	1.54684e-37	0.770996	0.849365	0.546536	2.04316	3.36491	6.60639	-2.13708	0.00650017	197.565	35.2854	-7.33418	8.82842e-35	178.181	208.288	-8.12371	1.02175e-42	44.6766	45.981	22.5088	-4.35488	1.10014e-15	26.4253	32.2733	24.1865	-3.81182	3.19727e-12
let-19	16.2725	19.2687	31.0461	18.8214	-3.19711	2.8816e-10	26.0219	17.6278	27.7705	42.815	-3.628	6.11782e-13	6.29647	4.54821	2.29545	3.00283	35.7975	47.0326	-2.18527	0.00291037	75.8058	24.7563	-3.79586	3.82914e-10	27.4971	37.3819	-3.12944	2.55656e-07	47.7424	64.1535	71.0649	-2.41287	1.00018e-05	80.0407	81.8593	55.1088	-2.61197	1.54932e-06
col-61	1.20761	1.94403	1.49763	2.03597	-2.78852	2.06329e-05	0.171573	1.23371	0.785762	1.36075	-1.83417	0.00807252	0.481872	0.356186	0.382575	1.98125	1.26831	3.51533	-2.26798	0.0247465	11.2171	0.893373	-3.78623	4.70069e-07	5.67309	4.23792	-3.69102	7.32836e-07	10.8417	8.12977	6.87136	-3.02707	7.1288e-06	4.45696	6.74011	10.1687	-2.67351	8.10986e-05
gar-2	0.483043	1.2007	1.11726	0.542924	-1.87256	0.00153251	0.171573	1.04391	1.01322	1.89533	-1.85351	0.0016807	0.192749	0.684972	0.437229	1.20732	2.97665	4.8487	-2.2959	0.00386341	4.4024	0.913225	-2.88265	1.05206e-05	2.72077	1.02886	-2.29739	0.000518647	6.7447	11.5251	11.1859	-2.90166	4.66639e-07	9.36223	14.4054	9.12845	-2.97107	2.36442e-07
zig-2	2.68693	4.89818	6.44219	1.0406	-3.82411	3.15557e-08	1.77292	4.27054	5.56237	1.50654	-3.76679	5.47531e-08	0.642497	0.465781	0.300595	1.11445	2.35544	5.75786	-2.31875	0.0404662	10.3426	5.28082	-4.35482	9.17789e-08	12.0408	8.7943	-4.57525	1.33534e-08	4.34782	3.58666	2.51113	-1.53334	0.0459471	8.09637	7.95598	11.6771	-2.86856	0.000100051
B0252.8	1.2378	2.57298	2.63868	3.39328	-3.19385	2.58899e-08	0.657696	2.20644	1.90237	4.42243	-2.94059	3.77422e-07	0	0.465781	0.355248	1.08349	1.57892	2.24254	-2.32201	0.00616912	5.51808	2.1838	-3.46883	1.6545e-07	3.29965	2.2047	-2.70111	5.48993e-05	3.28874	6.14515	4.04063	-2.68131	8.41773e-06	3.95588	6.3172	7.0999	-2.97745	6.32108e-07
lrp-2	12.8308	20.5457	32.3774	28.2321	-2.26393	2.14396e-05	23.2767	19.2174	26.6746	56.5925	-2.66237	4.30229e-07	7.77421	13.6446	5.62932	6.00565	83.8898	105.369	-2.33342	0.00134984	26.5049	25.2328	-2.13625	0.000941663	34.7042	40.199	-2.31232	0.00027329	103.121	112	111.836	-2.23266	7.15475e-05	151.906	126.529	112.064	-2.43935	1.26378e-05
C03B1.7	0.0905705	0.228709	0.427895	0.407193	-1.89733	0.00662238	0.257359	0.450779	0.620338	0.364486	-2.55535	9.61054e-05	0	0.301388	0.136634	0.340527	1.06124	1.60614	-2.39526	0.00995432	0.693529	0.337496	-2.35684	0.00172188	0.520998	0.612417	-2.11649	0.00454032	5.23968	4.83004	7.07681	-3.86514	6.51658e-10	5.19539	7.5595	4.23914	-3.79184	1.43534e-09
flp-15	3.04921	8.17635	5.94298	18.007	-4.72215	5.32487e-12	1.2582	4.69759	4.09423	28.5514	-4.48167	7.18056e-11	0.160624	0.849365	0.273268	2.41464	2.43309	3.60624	-2.54209	0.0199688	3.98026	4.7051	-3.60771	1.35152e-05	6.68614	4.60537	-3.5084	2.02576e-05	16.1928	12.6011	12.8981	-3.66951	5.36949e-07	20.0959	16.8106	19.1931	-4.04005	2.88871e-08
pqn-63	6.30975	14.0275	12.4089	12.261	-5.88698	1.95195e-20	2.63079	2.18272	7.31999	24.2019	-5.25999	2.32802e-16	0.674621	0.109596	0.218614	1.42402	1.26831	4.72751	-2.5819	0.00900686	15.5592	7.32566	-5.41656	6.45e-13	52.3892	89.3638	-7.89016	6.91449e-27	24.0802	20.8027	14.9298	-4.5349	2.25713e-11	15.7972	15.5948	14.0698	-4.06282	2.55936e-09
cdh-3	0.150951	0.876718	0.784473	1.22158	-3.80743	1.89013e-06	0.0857865	0.711756	0.537627	1.40935	-3.60316	7.68414e-06	0	0.109596	0.163961	0.340527	1.00947	0.848527	-2.58787	0.0431278	0.241228	0.317644	-2.19526	0.026535	2.57604	3.16007	-5.14468	2.69625e-09	9.00222	27.5456	23.6731	-6.3167	8.27982e-16	24.7638	31.586	20.7536	-6.62447	2.49607e-17
nlp-64	3.83415	5.8702	6.29956	3.2123	-5.32735	1.45751e-16	1.51556	5.26699	4.11491	3.98505	-4.95156	2.55604e-14	0.128499	0.0821967	0.245941	1.23828	0.672982	1.51523	-2.73012	0.00452308	3.91995	4.66539	-4.93947	2.67377e-11	7.3808	4.4339	-4.91146	2.36804e-11	2.50836	3.51493	2.83073	-2.85451	4.1118e-05	3.71853	4.22909	5.25341	-3.37193	9.51997e-07
Y32H12A.8	5.28328	7.8714	10.0793	5.65546	-3.37392	1.7822e-06	7.03449	6.85658	10.1529	17.9813	-3.84855	3.78315e-08	0.417623	2.32891	1.22971	0.464355	20.6813	17.9403	-2.73365	0.00972954	8.11128	9.98592	-3.45204	4.64452e-05	11.954	12.5913	-3.45647	3.79818e-05	38.9074	42.0118	56.683	-3.72239	4.93352e-07	58.4679	47.7887	29.934	-3.6716	7.19224e-07
rpm-1	0.966086	1.41037	1.28368	0.85963	-3.80035	4.6831e-08	0.285955	1.26733	1.01322	3.52337	-3.96662	1.00764e-08	0	0.344815	0.112013	0.371484	1.55304	2.33345	-2.74923	0.00710407	0.723683	0.904331	-3.04662	0.000199295	4.58756	6.3731	-5.36487	2.56335e-12	21.9566	29.5856	32.8572	-6.09688	1.60178e-18	26.9527	28.9957	20.7796	-5.9113	1.78435e-17
T06E4.14	13.6761	29.8275	24.8892	33.5708	-6.68003	5.31786e-25	3.48865	9.41891	15.4878	48.4912	-5.98858	3.46598e-20	0.0963745	0.657573	0.437229	1.14541	1.86364	8.30344	-2.81982	0.00344807	78.0371	15.9544	-6.89994	2.18369e-19	77.484	82.4385	-7.69438	2.3807e-24	36.845	36.0818	19.6096	-4.91449	1.32611e-12	23.6034	26.9076	23.3022	-4.50033	9.86477e-11
Y41C4A.17	11.8345	17.2866	14.7148	12.0348	-7.10464	2.32152e-18	4.00337	17.8651	11.2695	38.3439	-7.13423	1.94411e-18	0	0.0821967	0.0819804	0.464355	0.362375	0.303045	-2.84061	0.0377926	18.6047	12.5271	-6.98986	6.54709e-15	26.2525	12.3708	-6.81372	1.91794e-14	0.473801	0.741244	0.479397	-2.19036	0.0160664	1.47686	0.687227	0.520139	-2.81324	0.00152852
F54D5.15	1.11704	2.02026	1.71158	0.0904874	-4.94003	4.78652e-08	0.457528	0.735481	1.24068	1.82243	-4.55075	6.3483e-07	0	0.136994	0.0819804	0.0928709	0.828285	1.66675	-2.98537	0.0423092	5.12609	1.36984	-5.61375	3.18355e-08	4.94948	6.6141	-6.39383	1.36471e-10	8.89074	8.56017	7.00833	-5.28684	1.1278e-08	9.49412	11.1014	5.9816	-5.33064	8.40436e-09
F39E9.1	1.51932	3.20231	2.00395	4.96355	-6.27511	9.34851e-13	0.439484	1.54591	1.36264	10.636	-6.14259	3.03341e-12	0	0.198368	0	0.412657	0.645131	0.785463	-2.99105	0.0382369	4.72272	1.07429	-5.62928	1.39289e-08	3.38206	2.99668	-5.79291	3.53452e-09	3.41995	7.33721	5.65506	-5.04879	3.37883e-08	11.8202	15.8866	9.38709	-6.15958	9.39472e-12
F41E6.11	4.98138	12.6171	12.7417	15.3376	-5.9741	4.71121e-21	1.57275	4.36544	5.04542	10.5215	-4.79156	1.1105e-13	0.224874	0.438382	0.245941	1.42402	1.21654	7.00035	-3.0504	0.000596756	43.9939	4.34775	-6.25987	4.44292e-17	60.6094	88.4085	-8.06396	3.04367e-28	23.7179	20.2766	11.8708	-4.5866	1.20322e-11	15.3752	15.1454	12.6914	-4.13149	1.26019e-09
Y65B4BL.6	6.00784	29.6559	11.9335	29.3179	-7.81673	1.34863e-17	1.14382	10.1544	6.82372	51.6112	-7.26186	3.42061e-15	0	0.191792	0.163961	1.11445	1.03536	1.24249	-3.05721	0.0483108	81.5349	7.38521	-8.30554	7.13321e-15	83.8806	47.8175	-8.98209	1.6726e-17	17.9766	9.03839	11.0718	-6.27426	1.11451e-10	13.8983	13.9296	19.8173	-6.58129	1.13624e-11
ajm-1	2.17369	6.48009	6.29956	2.48845	-2.58137	0.00149122	1.17242	3.51133	4.77663	11.7608	-2.69444	0.000880705	0.0963745	2.5481	1.47567	2.13603	16.2033	28.9408	-3.07029	0.00872036	32.7165	4.38745	-3.7786	6.14885e-05	24.0816	25.2316	-4.42307	1.67852e-06	219.481	184.45	206.62	-5.89221	2.97487e-13	254.891	206.485	200.41	-5.96402	1.39733e-13
unc-104	0.875515	3.27816	4.35026	1.53829	-2.93309	1.00602e-05	0.657696	2.60977	2.68813	3.37757	-2.83207	2.23883e-05	0.224874	1.01376	0.573863	0.990623	8.67111	14.3643	-3.20498	0.000183148	6.15131	2.60071	-3.20169	4.44708e-05	5.06526	4.65437	-3.21943	3.30535e-05	22.7146	36.1536	38.5572	-4.33676	1.53772e-10	38.7676	50.2205	33.3409	-4.61135	8.38526e-12
ZK622.5	0.181141	0.533654	0.142632	0.0452437	-2.65081	0.00751566	0.0285955	0.213527	0.351525	0.753271	-2.87603	0.00319122	0	0.136994	0.0546536	0.371484	0.750634	1.18188	-3.23062	0.0209879	2.83442	0.416907	-4.6037	6.33176e-06	0.318388	0.318457	-2.32479	0.0362575	1.22631	1.98462	1.5295	-3.23454	0.00067784	2.9801	3.4097	4.39518	-4.36328	2.75076e-06
T06E4.8	2.89044	7.22555	7.45651	9.3483	-5.77934	8.03405e-17	0.55887	3.13106	4.21183	15.7019	-5.28287	4.3978e-14	0.192749	0.24659	0.136634	1.43764	1.44233	3.76834	-3.24856	0.000806338	33.9987	4.16266	-6.55421	3.08686e-16	17.4762	20.3046	-6.65364	5.58641e-17	24.2549	26.1494	14.3323	-5.45714	6.53284e-14	12.8016	21.0313	16.6814	-5.0017	7.83787e-12
F22B5.4	0.301902	1.56284	1.04596	1.35731	-2.72591	0.000457802	0.514719	1.20999	0.930508	1.67664	-2.75924	0.000390134	0	0.465781	0.300595	4.08632	1.99306	4.27294	-3.57524	0.000286272	6.45284	1.17131	-3.94967	6.90738e-06	3.79171	6.56511	-4.2735	7.71581e-07	5.43478	1.76942	2.44264	-2.18999	0.00669729	13.2918	8.56391	11.7552	-3.92508	4.73703e-07
Y59E9AL.6	0.241521	0.533654	1.33123	0.723899	-3.03525	0.00407917	0.114382	0.284702	0.653857	0.874767	-2.42667	0.026336	0	0.273989	0.136634	0.278613	1.06111	5.75786	-3.61226	0.0196357	1.7489	0.919399	-3.54601	0.00346759	2.31555	16.6213	-6.16682	7.24764e-08	16.1092	2.5824	10.638	-4.78603	4.67079e-06	11.6303	10.4141	26.7869	-5.47011	1.33294e-07
snf-12	0.422662	0.4193	0.380351	0.271462	-3.39846	0.00476934	0.228764	0.260977	0.227457	1.99252	-3.80981	0.00130782	0	0.0273989	0.163961	1.20732	0.310607	1.03035	-3.64019	0.0473305	27.711	0.138969	-7.51008	4.42801e-09	1.47616	1.15134	-4.47656	0.000697835	6.15941	5.26044	6.02671	-5.03326	2.03027e-05	4.7998	5.94716	6.78782	-4.97993	2.4718e-05
grd-15	0.399748	1.19295	1.17322	0.549756	-5.15566	1.14893e-06	0.148039	0.883171	0.689589	1.82561	-5.04999	1.99595e-06	0	0	0.109307	0.340527	0.621214	0.848527	-3.68784	0.0228917	9.18495	0.65375	-6.87241	1.45738e-09	6.74385	2.85744	-7.00953	4.5283e-10	4.4593	3.29973	3.56124	-5.27433	8.36613e-07	1.45049	3.22468	4.75928	-4.93538	4.39754e-06
T08G11.2	0.332092	0.266827	0.190175	0	-2.83179	0.0175756	0.114382	0.189802	0.330847	0.53458	-3.12157	0.00770458	0	0.164393	0	0.371484	0.569446	1.78797	-3.71698	0.0289249	2.17105	0.158822	-4.34801	0.000563689	1.44722	4.18893	-5.82108	1.56708e-06	3.95763	1.41075	5.11357	-4.62324	4.10525e-05	3.92951	6.84584	13.3156	-5.78905	1.90827e-07
vab-23	0.483043	0.762363	0.404123	0.542924	-4.13458	3.83776e-05	0.057191	0.166076	0.206779	0.753271	-2.94591	0.00549817	0	0.164393	0	0.742967	0.72475	1.00005	-3.7395	0.00970297	14.3229	0.397054	-6.91502	1.01191e-10	2.95232	2.67014	-5.80613	6.21748e-08	9.92195	12.9837	10.9348	-6.33148	1.40115e-10	12.9753	11.3657	7.04789	-6.17804	4.08514e-10
Y119C1B.3	0.181141	0.285886	0.570526	0.678655	-4.30576	0.000253844	0.0857865	0.237252	0.10339	1.67664	-4.19284	0.000395018	0	0.109596	0	0.557226	0.647098	0.484873	-3.74387	0.0377926	0.0301535	0.258085	-2.79314	0.0472311	0.347332	0.563423	-3.79102	0.00370475	1.08696	1.91289	2.89921	-4.24476	0.000321372	1.89882	3.11895	2.39264	-4.53459	0.000109149
twk-11	0.241521	1.6772	1.78289	0.723899	-4.72875	1.15951e-05	0.257359	0.996458	0.827118	0.704673	-4.17878	0.000137175	0	0.219191	0.0273268	0.464355	1.70834	2.15162	-3.75288	0.0235158	0	0.734551	-3.22228	0.0138228	3.90748	5.68323	-6.14596	3.58524e-07	4.23634	8.39279	8.88026	-5.10243	4.07069e-06	7.7799	7.98241	3.19886	-4.86386	1.17284e-05
F19C7.2	0.543423	0.552713	0.808245	0.633412	-4.62192	6.25221e-06	0.257359	0.54568	0.951186	0.923365	-4.68776	4.5218e-06	0	0.109596	0.0273268	0.773924	0.55741	0.835254	-3.83289	0.00972954	0	0.536024	-3.52273	0.00276816	0.810441	0.88188	-4.35901	0.00011025	3.92976	6.21488	8.44357	-5.6514	3.00332e-08	34.678	26.5615	29.6852	-7.92145	2.45495e-15
lact-7	1.47932	7.62836	3.85105	8.66041	-7.3892	8.15669e-14	0.772078	1.32861	2.70707	6.9229	-6.33572	2.47898e-10	0	0.109596	0.0546536	0.154785	0.465911	2.78802	-3.86152	0.010242	46.3459	2.92476	-8.71773	3.48827e-15	43.8025	58.307	-10.0356	3.77193e-20	6.02006	9.51661	6.64307	-5.6681	4.677e-08	5.22176	8.88109	4.60323	-5.33808	2.96711e-07
irg-5	2.56616	4.76477	2.99526	12.9849	-6.46681	7.552e-08	1.83011	6.83286	5.10745	72.557	-7.89675	2.88277e-11	0	0.301388	0.0273268	3.43622	0.181187	0.515177	-4.03863	0.0382055	10.7346	6.07493	-6.65789	2.59509e-06	12.1566	5.53625	-6.51188	3.59809e-06	1.53289	3.08453	2.46547	-3.09174	0.019015	120.259	16.8106	37.9962	-7.72702	6.45499e-10
T06E4.9	16.9747	44.0815	34.3108	45.668	-9.00037	4.89611e-35	4.96006	12.8123	23.0417	57.0009	-8.24431	2.4209e-29	0.0321248	0.273989	0.0273268	1.03892	1.4049	4.59571	-4.05359	1.78434e-05	142.248	21.6856	-9.49937	1.5379e-30	106.926	136.425	-10.1558	4.31165e-35	20.9234	27.1963	14.3859	-6.19555	8.28775e-16	11.8304	20.0966	17.2316	-5.75631	9.07311e-14
F10C1.9	0.845325	0.571772	0.546754	0.271462	-4.08789	0.000332191	0.228764	0.332153	0.59966	0.558879	-3.60486	0.00190177	0	0.0821967	0.0819804	0.61914	0.310607	2.6668	-4.11765	0.0126369	0	0.754404	-3.58203	0.00669472	0.723608	0.44094	-3.3533	0.010418	3.84615	7.79502	5.06791	-5.25957	3.88136e-06	17.6432	19.5331	25.929	-7.11521	2.10246e-10
ZC15.10	0.271712	0.343063	0.332807	0.542924	-5.0019	0.000279488	0.057191	0.142351	0.289491	0.315888	-4.10383	0.00391948	0	0.0273989	0.0273268	0.278613	0.258839	0.727309	-4.20143	0.0461111	0	0.377202	-4.19305	0.00535102	0.636775	0.930873	-5.43857	0.000142987	1.00334	1.53031	0.981623	-4.58568	0.000825454	1.66147	1.77093	0.962258	-4.83656	0.000382322
C25F9.11	0.362282	0.571772	0.261491	2.44316	-5.05468	4.49255e-05	0.057191	0.379603	0.165424	3.28037	-4.72816	0.000156821	0	0.0273989	0.0819804	0.742967	0.414143	1.51523	-4.35035	0.0190696	4.28179	0.238233	-5.67873	3.69127e-05	0.463109	0.269463	-3.22082	0.0268802	2.75919	3.18018	4.24609	-5.08694	5.56407e-05	10.6809	12.1851	13.5756	-6.88453	2.76546e-08
zip-5	0.513233	0.724245	0.570526	0.135731	-4.38875	0.000160416	0.0857865	0.308428	0.227457	1.14206	-3.33529	0.00525149	0	0.273989	0.245941	0.0928709	0.802401	0.515177	-4.35052	0.00991161	1.80921	0.258085	-3.69509	0.00795324	0.549942	0.489933	-3.49739	0.0113167	2.53623	3.70622	7.55621	-3.40856	0.00475225	4.87892	7.90311	7.15192	-3.94866	0.000941661
C25G6.4	0.452853	1.38148	0.998421	0.633412	-7.14987	5.1651e-07	0.371741	0.815364	0.827118	1.23478	-6.98892	9.90874e-07	0	0	0.0273268	0.216699	0.232955	0.363654	-4.53067	0.043917	12.7549	0.811778	-9.24986	1.94752e-10	1.19566	1.29832	-6.97621	2.07203e-06	0.557413	0.334755	0.662024	-4.32924	0.00326828	0.421961	0.317182	0.312084	-3.72993	0.0120259
ZK1010.10	0.362282	0.62895	0.475438	0.814386	-7.48908	3.93399e-07	0.200168	0.0949008	0.392881	1.40935	-7.08412	1.90367e-06	0	0	0	0.061914	0.155304	0.242436	-4.76365	0.0451753	0	0.317644	-5.80907	0.000325545	2.11294	2.03322	-8.70933	9.91655e-09	0.780378	0.812977	0.798995	-5.93168	7.71503e-05	0.791176	1.37445	0.910244	-6.21811	3.14107e-05
C38D9.12	0.241521	0.114354	0.0713158	0.316706	-5.92341	0.000100498	0.0857865	0.142351	0.0827118	0.510281	-5.89188	0.000112414	0	0	0	0.154785	0.207071	0.151523	-4.8387	0.0375304	0	0.119116	-4.377	0.0116123	0.434165	0.612417	-6.79584	1.12669e-05	0.641025	1.2912	1.16425	-6.2786	2.38363e-05	0.474706	1.34802	0.832223	-5.97814	6.01078e-05
T01B7.8	6.4607	9.85354	11.7671	13.6636	-10.6843	1.08863e-13	2.11607	3.44015	3.1844	18.5121	-9.73949	1.69777e-11	0	0.0273989	0	0.216699	0.155304	0.727309	-4.92144	0.0309591	87.8069	2.8985	-11.94	2.74656e-15	68.0481	103.392	-13.0844	1.8239e-18	4.82162	3.18018	2.21436	-7.089	1.81665e-06	1.9252	3.72689	2.44466	-6.64534	8.2335e-06
F25A2.1	0.271712	1.62002	1.06974	0.407193	-8.1799	1.04172e-08	0.343146	1.28116	1.0339	1.82243	-8.49017	2.56152e-09	0	0	0	0.0928709	0.103536	0.393959	-4.94314	0.0260403	4.97532	0.933078	-9.23022	4.65351e-10	1.5051	1.37181	-8.24602	2.5948e-08	0.836119	1.57813	1.34688	-6.56912	6.02026e-06	4.24598	3.4097	6.94386	-8.48822	2.70534e-09
rap-3	1.2781	1.15814	1.30836	2.88401	-8.03727	1.73128e-09	1.13796	1.41371	0.565149	3.56757	-7.95096	2.78064e-09	0	0	0.0273268	0.123828	0.517678	0.545482	-4.95343	0.0114771	2.32097	1.29892	-7.77705	1.37815e-08	2.46374	1.46649	-7.66646	1.70484e-08	2.81494	3.84969	4.06346	-7.10359	1.10406e-07	4.64157	5.2335	5.48747	-7.57221	1.35489e-08
R04A9.1	0.211331	0.247768	0.404123	0.0904874	-5.89802	0.000201767	0.0857865	0.403328	0.454915	0.315888	-6.23684	7.51862e-05	0	0	0	0.0928709	0.0776518	0.212132	-5.00995	0.043917	0	0.277938	-5.20464	0.00264129	0.434165	0.36745	-5.87803	0.000418755	0.306577	0.2152	0.205456	-4.84235	0.0026104	0.131863	0.132159	0.26007	-4.31259	0.00795059
C06A1.7	1.12703	1.42345	2.12012	1.36342	-8.87753	2.249e-09	0.383494	0.518538	0.740064	2.99112	-8.16038	5.15491e-08	0	0	0	0.0928709	0	0.481357	-5.06749	0.0319516	8.95558	0.709735	-9.79671	4.01317e-10	10.3764	17.5771	-11.4119	1.1715e-13	1.32636	1.38409	0.905855	-6.71718	1.06289e-05	0.851279	1.2766	2.43607	-6.96813	4.59641e-06
Y65B4BR.1	0.754754	2.0965	1.33123	4.43388	-4.69193	0.000322878	0.228764	0.450779	1.4061	7.70281	-4.48568	0.000640634	0	0.0821967	0.300595	7.7702	0.155304	4.06081	-5.07383	0.00643055	14.5641	0.913225	-5.73647	0.000160188	7.32291	6.56511	-5.82051	0.000107866	24.0802	3.41929	2.85355	-4.90989	0.000287853	42.8026	11.445	68.6324	-6.83949	2.62582e-07
nspc-16	0.0471571	0.51957	1.45769	0.34073	-4.74786	0.000733348	0.156303	1.49215	0.868453	2.63922	-5.68312	3.76541e-05	0	0.0796212	0	1.23419	0.183595	1.3551	-5.19859	0.00868505	14.345	1.34246	-7.86309	1.56921e-07	55.6405	63.3297	-10.7651	1.61752e-13	1.4085	0.980666	0.195936	-3.79867	0.0083812	8.84142	2.50775	9.48766	-6.72418	1.28064e-06
F33D11.16	0.603803	1.23884	0.974649	1.53829	-7.17365	2.77053e-06	0.200168	0.332153	0.59966	1.26355	-6.09736	9.51495e-05	0	0	0	0.123828	0.0258839	0.212132	-5.32509	0.0238867	13.1168	0.635287	-9.24829	6.83319e-09	5.06526	4.89933	-8.69143	4.43616e-08	0.808249	0.502133	0.86748	-7.87875	2.95305e-07	0.712059	0.898682	1.06629	-8.6699	1.39569e-08
his-47	0.112338	0.0690701	0.0862921	0	-4.29835	0.0207654	0.238629	0.0921724	0	0.340722	-5.70573	0.00118138	0	0	0	0.29242	0.0991872	0.361745	-5.89993	0.0207735	0	0.154395	-4.87421	0.0138669	0.583633	1.3191	-7.18549	8.11747e-05	0.679096	0.39262	0.53382	-5.60483	0.00131734	0.763749	0.450134	0.886422	-6.03388	0.000483308
T28C12.2	0.483043	0.324004	0.332807	0.633412	-7.24677	1.65739e-06	0.057191	0.260977	0.330847	0.145794	-6.21585	5.99226e-05	0	0	0	0.247656	0.155304	0.757613	-5.93282	0.00472299	0	0.21838	-5.33934	0.00154471	0.463109	0.636913	-6.89426	1.51079e-05	1.75585	2.86933	2.26001	-7.40572	9.00554e-07	2.95373	6.76655	4.8633	-8.40656	1.91428e-08
F14D7.7	0.741561	0.324652	0.207386	0.859811	-7.23594	2.58288e-06	0.156675	0.487482	0.182111	1.86046	-7.10939	4.13752e-06	0	0	0	0.345573	0.192162	0.238345	-5.96989	0.00616912	0.0346162	0.485697	-6.21751	0.000199977	15.2254	15.4744	-11.337	5.07017e-13	1.2952	1.19046	1.62541	-7.08927	4.53108e-06	1.5381	2.73213	4.09446	-8.05969	1.4487e-07
smf-3	0.181141	0.152473	0.285263	0	-5.85229	0.000619026	0	0.213527	0.165424	1.21495	-6.67532	6.77598e-05	0	0	0	0.526269	0.155304	0.272741	-5.96996	0.0136318	0.0301535	0.158822	-5.02466	0.00844393	0.318388	0.171477	-5.72276	0.001734	6.0758	3.06062	2.99052	-8.23953	5.91015e-07	9.23039	5.86786	4.49921	-8.86525	6.76624e-08
K02E11.7	0.241521	1.62002	1.30746	5.74595	-9.26273	2.20805e-08	0.228764	1.51841	0.227457	9.01496	-9.16592	3.33496e-08	0	0	0	0.185742	1.19066	0.939441	-6.94425	0.00236334	0	0.337496	-5.88276	0.00196658	1.47616	1.00436	-7.91732	1.22774e-05	2.95429	4.49529	3.19598	-8.22592	1.27377e-06	4.45696	7.45377	7.15192	-8.9909	1.01394e-07
oac-42	0	0.0190591	0	0	-15.2567	3.37196e-12	0	0.0237252	0	0	-15.2661	3.4802e-12	0	0	0	0	0.103536	0.0606091	-17.027	1.44583e-14	19.1474	0	-24.7901	6.44774e-33	1.01305	0.563423	-21.525	4.83275e-25	0.0557413	0.0239111	0.182627	-16.7844	4.76751e-17	1.29225	3.30398	1.27434	-21.1962	2.9629e-28
